# Persistent Japanese encephalitis virus infection in fetuses of an amplifying pig host affects virus genetic heterogeneity and drives transcriptional footprints in offspring

**DOI:** 10.64898/2026.09.05.749582

**Authors:** Prince Pal Singh, Ivan Trus, Daniel Udenze, Brian Cox, Uladzimir Karniychuk

## Abstract

Japanese encephalitis virus (JEV) poses a global threat to public health. This study demonstrates that during fetal infection in natural amplifying hosts—pigs, the *in utero* environment is conducive to the emergence of new intra-host JEV variants. Transplacental and fetal infection in pigs with JEV resulted in the emergence of virus variants that at least partially resembled variants reported in the field samples from JEV endemic regions. The JEV genetic heterogeneity acquired during fetal infection persisted in expelled fetal membranes and offspring. Like in fetuses, JEV mutations identified in afterbirth fetal membranes and offspring were previously reported in the field. Several selected fetal- and offspring-specific mutations that emerged during persistent *in utero* infection were stable during passage in cell culture. This comparative analysis with field-reported mutations, together with the stability of emerged mutations during serial passages, may suggest the potential for onward transmission of *in utero*-emerged JEV variants from infected fetal membranes or offspring. Exposure to JEV during fetal life also induced transcriptional footprints in blood cells and tonsils of live offspring, including alterations in pathways associated with epigenetic regulation and memory. Altogether, we generated new knowledge on JEV biology and pathogenesis in its natural amplifying hosts—pigs—during pregnancy. Our findings provide directions for future studies investigating pathways linking fetal infection to offspring and subsequent environmental dissemination, fetal infection as an additional source of JEV genetic diversification, and the mechanisms underlying molecular footprints and their long-term sequelae in JEV-affected offspring, including increased offspring susceptibility to zoonotic pathogens.

**Author summary:** Japanese encephalitis virus (JEV) is the leading cause of encephalitis in humans in the Asia-Pacific region and a significant threat to food security due to its circulation in pig farms in endemic areas. Pigs are the amplifying host for JEV, and proximity to pig farms is a major risk for human infection. The JEV pathogenesis in pregnant pigs remains poorly understood. This is an important knowledge gap, as transplacental infection and persistence in fetuses during prolonged porcine gestation may constitute a distinct pathogenic, evolutionary, and transmission mechanisms for JEV. Here, we profiled JEV genetic heterogeneity during persistent infection in fetuses and offspring and identified the emergence of new viral variants. We also demonstrated that clinically healthy offspring born to JEV-exposed dams carry transcriptional footprints, indicating lasting effects of exposure during fetal life. Our findings open new directions for research on how fetal infection may contribute to JEV spread after birth, emergence of new viral variants, and increased susceptibility of affected piglets to other zoonotic pathogens.
