## Supplementary material for "Persistent Japanese encephalitis virus infection in fetuses of an amplifying pig host affects virus genetic heterogeneity and drives transcriptional footprints in offspring": S2_Table_JEV_viral_loads_in_Maternal_and_Fetal_samples (Fetal study).xlsx

### Sheet: Maternal blood plasma
S2 Table
Pig ID	Pregnancy status	Gestation days	Days post infection	Log10 JEV RNA copies/ml
AS#21-29IV 9-2JJ (A)		30
	Early pregnancy		0	neg
			1	4.95
			2	5.42
			3	4.54
			4	2.75
			5	neg
			6	neg
			7	neg
			14	neg
			21	neg
			28	neg
As#21-29IV 619-1H (B)	Early pregnancy	30	0	neg
			1	3.32
			2	3.81
			3	4.08
			4	3.11
			5	neg
			6	neg
			7	2.6
			14	neg
			21	neg
			28	neg
As#21-29IV 619-4H (C)	Mid pregnancy	54	0	neg
			1	4.62
			2	5.13
			3	4.92
			4	3.04
			5	2.64
			6	2.6
			7	neg
			14	neg
			21	neg
			28	neg
AS# 21-29 IV 616-3H (D)	Mid pregnancy	54	0	neg
			1	4.35
			2	5.63
			3	5.7
			4	3.71
			5	neg
			6	neg
			7	neg
			14	neg
			21	neg
			28	neg
AS# 21-29 IV 590-3H (E)	Late pregnancy	86	0	neg
			1	neg
			2	4.14
			3	3.89
			4	2.58
			5	neg
			6	neg
			7	neg
			14	neg
			21	neg
			28	neg
AS# 21-29 IV 573-2H (F)	Late pregnancy	86	0	neg
			1	4.37
			2	4.74
			3	4.8
			4	3.26
			5	2.61
			6	2.65
			7	neg
			14	neg
			21	neg
			28	neg
AS# 21-29 IV 60-4J (G)	Non pregnant	Non pregnant	0	neg
			1	3.04
			2	3.69
			3	3.76
			4	neg
			5	neg
			6	neg
			7	neg
			14	neg
			21	neg
			28	neg
AS#21-29 IV 59-3J (H)	Non pregnant	Non pregnant	0	neg
			1	4.49
			2	4.46
			3	3.87
			4	neg
			5	2.53
			6	neg
			7	neg
			14	neg
			21	neg
			28	neg
Pregnancy status: Represent the pregnancy stage when pigs were inoculated with JEV. Early pregnancy – 30 days of pregnancy. Mid pregnancy – 54 days. Late pregnancy – 86 days. The duration of pregnancy in pigs—114 days.

### Sheet: Maternal nasal swabs
S2 Table
Pig ID	Pregnancy status	Gestation days	Days post infection	Log10 JEV RNA copies/ml
AS#21-29IV 9-2JJ (A)		30
	Early pregnancy		0	neg
			1	neg
			2	neg
			3	neg
			4	neg
			5	3.74
			6	3.36
			7	neg
			14	neg
			21	neg
			28	neg
As#21-29IV 619-1H (B)	Early pregnancy	30	0	neg
			1	neg
			2	neg
			3	neg
			4	neg
			5	neg
			6	neg
			7	neg
			14	neg
			21	neg
			28	neg
As#21-29IV 619-4H (C)	Mid pregnancy	54	0	neg
			1	neg
			2	neg
			3	2.88
			4	4.75
			5	neg
			6	3.82
			7	neg
			14	neg
			21	neg
			28	neg
AS# 21-29 IV 616-3H (D)	Mid pregnancy	54	0	neg
			1	neg
			2	neg
			3	neg
			4	neg
			5	neg
			6	neg
			7	neg
			14	neg
			21	neg
			28	neg
AS# 21-29 IV 590-3H (E)	Late pregnancy	86	0	neg
			1	neg
			2	neg
			3	neg
			4	2.72
			5	neg
			6	4.2
			7	neg
			14	neg
			21	neg
			28	neg
AS# 21-29 IV 573-2H (F)	Late pregnancy	86	0	neg
			1	neg
			2	neg
			3	neg
			4	neg
			5	neg
			6	2.7
			7	neg
			14	neg
			21	neg
			28	neg
AS# 21-29 IV 60-4J (G)	Non pregnant	Non pregnant	0	neg
			1	neg
			2	neg
			3	neg
			4	2.6
			5	neg
			6	neg
			7	neg
			14	neg
			21	neg
			28	neg
AS#21-29 IV 59-3J (H)	Non pregnant	Non pregnant	0	neg
			1	neg
			2	neg
			3	2.85
			4	2.95
			5	neg
			6	neg
			7	neg
			14	neg
			21	neg
			28	neg
Pregnancy status: Represent the pregnancy stage when pigs were inoculated with JEV. Early pregnancy – 30 days of pregnancy. Mid pregnancy – 54 days. Late pregnancy – 86 days. The duration of pregnancy in pigs—114 days.

### Sheet: Maternal vaginal swabs
S2 Table
Pig ID	Pregnancy status	Gestation days	Days post infection	Log10 JEV RNA copies/ml
AS#21-29IV 9-2JJ (A)	Early pregnancy	30	0	neg
			1	neg
			2	neg
			3	3.48
			4	3.54
			5	5.89
			6	4.73
			7	4.15
			14	neg
			21	neg
			28	neg
As#21-29IV 619-1H (B)	Early pregnancy	30	0	neg
			1	neg
			2	neg
			3	3.3
			4	3.65
			5	5.19
			6	5.21
			7	4.35
			14	neg
			21	neg
			28	neg
As#21-29IV 619-4H (C)	Mid pregnancy	54	0	neg
			1	neg
			2	neg
			3	neg
			4	3.08
			5	3.83
			6	2.85
			7	neg
			14	neg
			21	neg
			28	neg
AS# 21-29 IV 616-3H (D)	Mid pregnancy	54	0	neg
			1	neg
			2	neg
			3	neg
			4	3.53
			5	`4.17
			6	4.6
			7	3.14
			14	2.71
			21	neg
			28	neg
AS# 21-29 IV 590-3H (E)	Late pregnancy	86	0	neg
			1	neg
			2	neg
			3	2.89
			4	2.83
			5	3.78
			6	2.71
			7	neg
			14	neg
			21	neg
			28	neg
AS# 21-29 IV 573-2H (F)	Late pregnancy	86	0	neg
			1	neg
			2	neg
			3	2.82
			4	3.54
			5	4.22
			6	3.84
			7	3.32
			14	neg
			21	neg
			28	neg
AS# 21-29 IV 60-4J (G)	Non pregnant	Non pregnant	0	neg
			1	neg
			2	neg
			3	neg
			4	neg
			5	2.42
			6	3.81
			7	2.75
			14	neg
			21	neg
			28	neg
AS#21-29 IV 59-3J (H)	Non pregnant	Non pregnant	0	neg
			1	neg
			2	neg
			3	2.72
			4	neg
			5	3.86
			6	3.47
			7	neg
			14	neg
			21	neg
			28	neg
Pregnancy status: Represent the pregnancy stage when pigs were inoculated with JEV. Early pregnancy – 30 days of pregnancy. Mid pregnancy – 54 days. Late pregnancy – 86 days. The duration of pregnancy in pigs—114 days.

### Sheet: Fetal blood plasma 
S2 Table
Pig ID	Pregnancy status	Gestation days	Fetus #	Log10 RNA copies/ml
AS#21-29IV 9-2JJ (A)	Early pregnancy	30	1	7.01
			2	4.34
			3	3.96
			4	4.14
			5	neg
			6	4.8
			7	neg
			8	neg
			9	3.03
			10	3.21
			11	6.6
			12	neg
			13	neg
			14	NA
			15	NA
			16	NA
As#21-29IV 619-1H (B)	Early pregnancy	30	1	neg
			2	neg
			3	neg
			4	neg
			5	neg
			6	neg
			7	neg
			8	neg
			9	neg
			10	neg
			11	neg
			12	neg
			13	neg
			14	neg
			15	neg
			16	neg
As#21-29IV 619-4H (C)	Mid pregnancy	54	1	2.26
			2	NA
			3	2.28
			4	4.23
			5	2.56
			6	4.57
			7	4.97
			8	NA
			9	6.91
			10	7.83
			11	7.47
			12	7.77
			13	7.66
			14	6.07
			15	NA
AS# 21-29 IV 616-3H (D)	Mid pregnancy	54	1	neg
			2	neg
			3	neg
			4	neg
			5	neg
			6	neg
			7	neg
			8	neg
			9	neg
			10	neg
			11	neg
			12	neg
			13	neg
			14	neg
			15	neg
AS# 21-29 IV 590-3H (E)	Late pregnancy	86	1	neg
			2	neg
			3	neg
			4	neg
			5	neg
			6	neg
			7	neg
			8	neg
			9	neg
			10	neg
			11	neg
			12	neg
			13	neg
			14	neg
			15	NA
AS# 21-29 IV 573-2H (F)	Late pregnancy	86	1	neg
			2	neg
			3	neg
			4	neg
			5	neg
			6	neg
			7	neg
			8	neg
			9	neg
			10	neg
			11	neg
			12	neg
			13	neg
			14	neg
			15	neg
AS# 21-29 IV 60-4J (G)	Non pregnant	Non pregnant	1	NA
			2	NA
			3	NA
			4	NA
			5	NA
			6	NA
			7	NA
			8	NA
			9	NA
			10	NA
			11	NA
			12	NA
			13	NA
			14	NA
			15	NA
AS#21-29 IV 59-3J (H)	Non pregnant	Non pregnant	1	NA
			2	NA
			3	NA
			4	NA
			5	NA
			6	NA
			7	NA
			8	NA
			9	NA
			10	NA
			11	NA
			12	NA
			13	NA
			14	NA
			15	NA
Pregnancy status: Represent the pregnancy stage when pigs were inoculated with JEV. Early pregnancy – 30 days of pregnancy. Mid pregnancy – 54 days. Late pregnancy – 86 days. The duration of pregnancy in pigs—114 days.
