## Supplementary material for "Persistent Japanese encephalitis virus infection in fetuses of an amplifying pig host affects virus genetic heterogeneity and drives transcriptional footprints in offspring": S4_Table_Comparative_Maternal, Fetal, and_Field_JEV_evolution (Fetal study).xlsx

### Sheet: Maternal
S4 Table
Reference	Geographic region	Source of JEV sequences	Year of collection	Strain / isolate	Genotype	GenBank accession number	JEV SNVs emerged in utero (iSNVs)	JEV genomic region
https://www.ncbi.nlm.nih.gov/nucleotide/AF098737.1?report=genbank&log$=nuclalign&blast_rank=1&RID=16TRRZRZ016 AJTMH. 2000Apr. PMID: 11220759	Taiwan	Mosquito (Aedes albopictus)	1998	TL	Genotype III	AF098737.1	A6832G	NS4A
https://www.ncbi.nlm.nih.gov/nucleotide/AF315119.1?report=genbank&log$=nuclalign&blast_rank=1&RID=1RPSDE97013	China	genomic RNA (Live vaccine virus SA14-14-2)	2000	SA14-14-2	Genotype III	AF315119.1	G2317A	E
https://www.ncbi.nlm.nih.gov/nucleotide/MK585066.1?report=genbank&log$=nuclalign&blast_rank=2&RID=1TCDTR1M013 PMID: 31161411 DOI: 10.1007/s11262-019-01674-y	China	Mouse	2016	SA14-14-2	Genotype III	MK585066.1	G1086A	E
https://www.ncbi.nlm.nih.gov/nucleotide/AB471668.2?report=genbank&log$=nuclalign&blast_rank=51&RID=1RVE2PN8013	Japan	Pig Serum (Sus scrofa)	2008	JEV/sw/Okinawa/372/2008	Genotype III	AB471668.2	G10053A	NS5
https://www.ncbi.nlm.nih.gov/nucleotide/AB471670.2?report=genbank&log$=nuclalign&blast_rank=56&RID=1RVE2PN8013	Japan	Pig Serum (Sus scrofa)	2008	JEV/sw/Okinawa/402/2008	Genotype III	AB471670.2	G10053A	NS5
https://www.ncbi.nlm.nih.gov/nucleotide/AB471667.2?report=genbank&log$=nuclalign&blast_rank=58&RID=1RVE2PN8013	Japan	Pig Serum (Sus scrofa)	2008	JEV/sw/Okinawa/254/2008	Genotype III	AB471667.2	G10053A	NS5
https://www.ncbi.nlm.nih.gov/nucleotide/AB471669.2?report=genbank&log$=nuclalign&blast_rank=98&RID=1RVE2PN8013	Japan	Pig Serum (Sus scrofa)	2008	JEV/sw/Okinawa/377/2008	Genotype III	AB471669.2	G10053A	NS5

### Sheet: Fetal
S4 Table
Reference	Geographic region	Source of JEV sequences	Year of collection	Strain / isolate	Genotype	GenBank accession number	JEV SNVs emerged in utero (iSNVs)	JEV genomic region
https://www.ncbi.nlm.nih.gov/nucleotide/MT764728.1?report=genbank&log$=nuclalign&blast_rank=47&RID=23XSK89A016 NPJ Vaccines . 2021 Sep 2;6(1):112, PMID: 34475404	China	Primary hamster kidney cells	2020	SA14-14-2 vaccine clone JE697	Genotype III	MT764728.1	A1117G	E
https://www.ncbi.nlm.nih.gov/nucleotide/MT764732.1?report=genbank&log$=nuclalign&blast_rank=81&RID=23XSK89A016	China	Vero cells	2020	SA14-4-2 clone TJE2359	Genotype III	MT764732.1	A1117G	E
https://www.ncbi.nlm.nih.gov/nucleotide/KY927816.1?report=genbank&log$=nuclalign&blast_rank=1&RID=26RM86HD016 PMID: 28840803 DOI: 10.1099/jgv.0.000892	Cambodia	Homo Sapiens (Cerebrospinal fluid)	2015	C081	Genotype I	KY927816.1	C1021T	E
https://www.ncbi.nlm.nih.gov/nucleotide/KY927815.1?report=genbank&log$=nuclalign&blast_rank=5&RID=26RM86HD016 PMID: 28840803 DOI: 10.1099/jgv.0.000892	Cambodia	Mosquito (Culex tritaeniorhynchus)	2014	639A37Cx-tri	Genotype I	KY927815.1	C1021T	E
https://www.ncbi.nlm.nih.gov/nucleotide/KT346354.1?report=genbank&log$=nuclalign&blast_rank=2&RID=26RM86HD016 Viruses 2022, 14(12), 2662; https://doi.org/10.3390/v14122662	Singapore	Mosquito (Culex tritaeniorhynchus)	2014	SG/EHI-CT1710-Jun 2014	Genotype I	KT346354.1	C1021T	E
https://www.ncbi.nlm.nih.gov/nucleotide/DQ111784.1?report=genbank&log$=nuclalign&blast_rank=3&RID=26RM86HD016 Emerg Infect Dis. 2008 Nov;14(11):1762–1765. doi: 10.3201/eid1411.080542	Thailand	Pig Serum	2005	JE_KK_80	Genotype I	DQ111784.1	C1021T	E
https://www.ncbi.nlm.nih.gov/nucleotide/KF667316.1?report=genbank&log$=nuclalign&blast_rank=4&RID=26RM86HD016 PLoS Negl Trop Dis. 2014 Oct 2;8(10):e3122. doi: 10.1371/journal.pntd.0003122.	Taiwan	Mosquito (Culex tritaeniorhynchus)	2008	JEV/Taiwan/TPC0806c/M/2008	Genotype I	KF667316.1	C1021T	E
https://www.ncbi.nlm.nih.gov/nucleotide/DQ087973.1?report=genbank&log$=nuclalign&blast_rank=6&RID=26RM86HD016	Thailand	Pig Serum	2005	JE_CP_51	Genotype I	DQ087973.1	C1021T	E
https://www.ncbi.nlm.nih.gov/nucleotide/ON804794.1?report=genbank&log$=nuclalign&blast_rank=7&RID=279TMTKZ016 Viruses. 2022 Nov 28;14(12):2662. PMID: 36560666	Singapore	Mosquito (Culex tritaeniorhynchus)	2020	SG/EHI-MS_CT261_Nov_2020	Genotype I	ON804794.1	C1021T	E
https://www.ncbi.nlm.nih.gov/nucleotide/AY376467.1?report=genbank&log$=nuclalign&blast_rank=8&RID=279TMTKZ016 Journal of General Virology (2004), 85, 1625–1631 ; https://doi.org/10.1099/vir.0.79797-0	Viet Nam	Mosquitos	2002	VN78/Viet Nam/2002/Mosquito	Genotype I	AY376467.1	C1021T	E
https://www.ncbi.nlm.nih.gov/nucleotide/PV026207.1?report=genbank&log$=nuclalign&blast_rank=9&RID=279TMTKZ016	China	Mosquito (Culex tritaeniorhynchus)	2021	GZ21m149	NA	PV026207.1	C1021T	E
https://www.ncbi.nlm.nih.gov/nucleotide/DQ111787.1?report=genbank&log$=nuclalign&blast_rank=10&RID=279TMTKZ016 Emerg Infect Dis. 2008 Nov;14(11):1762-5	Thailand	Pig Serum	2004	JE_KK_R83	Genotype I	DQ111787.1	C1021T	E
https://www.ncbi.nlm.nih.gov/nucleotide/DQ111786.1?report=genbank&log$=nuclalign&blast_rank=11&RID=279TMTKZ016	Thailand	Pig Serum	2005	JE_KK_R88	Genotype I	DQ111786.1	C1021T	E
https://www.ncbi.nlm.nih.gov/nucleotide/DQ111788.1?report=genbank&log$=nuclalign&blast_rank=12&RID=279TMTKZ016	Thailand	Pig Serum	2005	JE_KK_R87	Genotype I	DQ111788.1	C1021T	E
https://www.ncbi.nlm.nih.gov/nucleotide/ON804795.1?report=genbank&log$=nuclalign&blast_rank=13&RID=279TMTKZ016	Singapore	Mosquito (Culex tritaeniorhynchus)	2020	SG/EHI-MS_CT310_Dec_2020	Genotype I	ON804795.1	C1021T	E
https://www.ncbi.nlm.nih.gov/nucleotide/DQ238602.1?report=genbank&log$=nuclalign&blast_rank=14&RID=279TMTKZ016 Emerg Infect Dis. 2008 Nov;14(11):1762-5	Thailand	Pig Serum	2005	JE_CM_1196	Genotype I	DQ238602.1	C1021T	E
https://www.ncbi.nlm.nih.gov/nucleotide/OM572543.1?report=genbank&log$=nuclalign&blast_rank=15&RID=279TMTKZ016	China	Mosquitos	2017	XYM17227	Genotype I	OM572543.1	C1021T	E
https://www.ncbi.nlm.nih.gov/nucleotide/DQ111785.1?report=genbank&log$=nuclalign&blast_rank=16&RID=279TMTKZ016 Emerg Infect Dis. 2008 Nov;14(11):1762-5	Thailand	Pig Serum	2005	JE_KK_82	Genotype I	DQ111785.1	C1021T	E
https://www.ncbi.nlm.nih.gov/nucleotide/ON804799.1?report=genbank&log$=nuclalign&blast_rank=17&RID=279TMTKZ016 Viruses. 2022 Nov 28;14(12):2662. PMID: 36560666	Singapore	Mosquito (Culex tritaeniorhynchus)	2020	SG/EHI-MS_CT261_Nov2020	Genotype I	ON804799.1	C1021T	E
https://www.ncbi.nlm.nih.gov/nucleotide/DQ087972.1?report=genbank&log$=nuclalign&blast_rank=18&RID=279TMTKZ016 Emerg Infect Dis. 2008 Nov;14(11):1762-5	Thailand	Pig Serum	2005	JE_CP_67	Genotype I	DQ087972.1	C1021T	E
https://www.ncbi.nlm.nih.gov/nucleotide/ON804796.1?report=genbank&log$=nuclalign&blast_rank=19&RID=279TMTKZ016 Viruses. 2022 Nov 28;14(12):2662. PMID: 36560666	Singapore	Mosquito (Culex tritaeniorhynchus)	2021	SG/EHI-M_CT21_45_May_2021	Genotype I	ON804796.1	C1021T	E
https://www.ncbi.nlm.nih.gov/nucleotide/DQ404118.1?report=genbank&log$=nuclalign&blast_rank=20&RID=279TMTKZ016 Journal of General Virology (2007), 88, 885–894. https://doi.org/10.1099/vir.0.82185-0	China	Homo Sapiens (Blood)	2003	FJ03-35	Genotype III	DQ404118.1	C1021T	E
https://www.ncbi.nlm.nih.gov/nucleotide/GQ260635.1?report=genbank&log$=nuclalign&blast_rank=21&RID=279TMTKZ016 Emerg Infect Dis. 2010 May;16(5):876-8. PMID: 20409392	Taiwan	Mosquito (Culex tritaeniorhynchus)	2008	TPC0806c	Genotype I	GQ260635.1	C1021T	E
https://www.ncbi.nlm.nih.gov/nucleotide/KJ000042.1?report=genbank&log$=nuclalign&blast_rank=22&RID=279TMTKZ016 PMID: 23157867	China	Mosquito (Culex tritaeniorhynchus)	1983	ZJ1983-14	Genotype III	KJ000042.1	C1021T	E
https://www.ncbi.nlm.nih.gov/nucleotide/LC461958.1?report=genbank&log$=nuclalign&blast_rank=23&RID=279TMTKZ016	Thailand	Pig (Sus scrofa)	2017	JEV/sw/Thailand/185/2017 RNA	Genotype I-b	LC461958.1	C1021T	E
https://www.ncbi.nlm.nih.gov/nucleotide/LC342452.1?report=genbank&log$=nuclalign&blast_rank=24&RID=279TMTKZ016	Japan	Mosquito (Culex tritaeniorhynchus)	1988	C344-JUN-88-JPN	Genotype III	LC342452.1	C1021T	E
