## Supplementary material for "Persistent Japanese encephalitis virus infection in fetuses of an amplifying pig host affects virus genetic heterogeneity and drives transcriptional footprints in offspring": S5_Table JEV viral loads in Maternal and Piglet samples (Offspring study).xlsx

### Sheet: Maternal blood 
S5 Table
Pig ID	Infection group	Gestation days	Days post infection	Log10 JEV RNA copies/ml
192-2L (164)		48
	A		0	neg
			2	neg
			3	neg
169-7L (166)	B	50	0	neg
			2	2.9
			3	3.85
200-6L (167)	B	49	0	neg
			2	4.45
			3	5.52
169-2L (168)	B	50	0	neg
			2	4.85
			3	4.9
476-6H (169)	B	48	0	neg
			2	4.47
			3	5.89
573-6H (170)	B	47	0	neg
			2	4.91
			3	5.87
215-1H (171)	B	47	0	neg
			2	5.97
			3	7.82
Infection group A: Control pig; B: JEV inoculated pig
164, 166, 167, 168, 169, 170, and 171 represents pig ID/number
NA: Samples not available
Neg: Negative

### Sheet: Placenta
S5 Table
Pig ID	Infection group	Gestation days	Log10 JEV RNA copies/g
192-2L (164)		48
	A		neg
			neg
169-7L (166)	B	50	neg
			neg
200-6L (167)	B	49	neg
			neg
169-2L (168)	B	50	neg
			neg
476-6H (169)	B	48	3.98
			3.57
573-6H (170)	B	47	7.61
			7.51
215-1H (171)	B	47	7.26
			8.2
Infection group A: Control pig; B: JEV inoculated pig
164, 166, 167, 168, 169, 170, and 171 represents pig ID/number
NA: Samples not available
Neg: Negative

### Sheet: Amniotic membrane
S5 Table
Pig ID	Infection group	Gestation days	Log10 JEV RNA copies/g	Birth outcome
192-2L (164)		48
	A		neg	live
			neg	live
169-7L (166)	B	50	neg	live
			neg	live
200-6L (167)	B	49	1.77	live
			1.67	live
169-2L (168)	B	50	neg	live
			neg	live
476-6H (169)	B	48	6.13	live
			3.9	live
573-6H (170)	B	47	NA	dead
			NA	dead
215-1H (171)	B	47	7.85	live
			6.02	dead
Infection group A: Control pig (164); B: JEV inoculated pigs (166, 167, 168, 169, 170, and 171)
164, 166, 167, 168, 169, 170, and 171 represents pig ID/number
NA: Samples not available
Neg: Negative

### Sheet: Piglet blood plasma
S5 Table
Pig ID	Infection group	Gestation days	Piglet #	Log10 JEV RNA copies/ml	Birth outcome
192-2L (164)		48
	A		1	neg	live
			2	neg	live
			3	neg	live
			4	neg	live
			5	neg	live
			6	neg	live
			7	neg	live
			8	neg	live
			9	neg	live
169-7L (166)	B	50	1	NA	live
			2	NA	live
			3	NA	live
			4	neg	live
			5	neg	live
			6	neg	live
			7	neg	live
			8	neg	live
			9	neg	live
			10	neg	live
			11	neg	live
			12	neg	live
200-6L (167)	B	49	1	NA	live
			2	neg	live
			3	neg	live
			4	neg	live
			5	neg	live
			6	neg	live
			7	neg	live
			8	neg	live
			9	neg	live
			10	neg	live
			11	neg	live
			12	neg	live
169-2L (168)	B	50	1	NA	live
			2	neg	live
			3	neg	live
			4	neg	live
			5	neg	live
			6	neg	live
			7	neg	live
			8	neg	live
			9	neg	live
			10	neg	live
			11	NA	live
			12	NA	live
476-6H (169)	B	48	1	NA	dead
			2	NA	dead
			3	NA	dead
			4	NA	dead
			5	NA	dead
			6	NA	dead
			7	neg	live
			8	neg	live
			9	neg	live
			10	5.32	live
			11	neg	live
			12	neg	live
			13	neg	live
			14	neg	live
573-6H (170)	B	47	1	NA	dead
			2	NA	dead
			3	NA	dead
			4	NA	dead
			5	NA	dead
			6	NA	dead
			7	NA	dead
			8	NA	dead
			9	NA	dead
			10	NA	dead
215-1H (171)	B	47	1	NA	dead
			2	NA	dead
			3	NA	dead
			4	NA	dead
			5	NA	dead
			6	NA	dead
			7	NA	dead
			8	NA	dead
			9	NA	dead
			10	NA	dead
			11	neg	live
Infection group A: Control pig (164); B: JEV inoculated pigs (166, 167, 168, 169, 170, and 171)
164, 166, 167, 168, 169, 170, and 171 represents pig ID/number
NA: Samples not available
Neg: Negative

### Sheet: Piglet nasal swabs
S5 Table
Pig ID	Infection group	Gestation days	Piglet #	Log10 JEV RNA copies/ml	Birth outcome
192-2L (164)		48
	A		1	neg	live
			2	neg	live
			3	neg	live
			4	neg	live
			5	neg	live
			6	neg	live
			7	neg	live
			8	neg	live
			9	neg	live
169-7L (166)	B	50	1	neg	live
			2	neg	live
			3	neg	live
			4	neg	live
			5	2.55	live
			6	neg	live
			7	neg	live
			8	neg	live
			9	neg	live
			10	neg	live
			11	neg	live
			12	neg	live
200-6L (167)	B	49	1	neg	live
			2	neg	live
			3	neg	live
			4	2.13	live
			5	neg	live
			6	neg	live
			7	neg	live
			8	neg	live
			9	neg	live
			10	neg	live
			11	neg	live
			12	neg	live
169-2L (168)	B	50	1	neg	live
			2	neg	live
			3	neg	live
			4	neg	live
			5	neg	live
			6	neg	live
			7	neg	live
			8	neg	live
			9	neg	live
			10	2.04	live
			11	neg	live
			12	neg	live
476-6H (169)	B	48	1	NA	dead
			2	NA	dead
			3	NA	dead
			4	NA	dead
			5	NA	dead
			6	NA	dead
			7	3.48196	live
			8	2.88214	live
			9	3.60193	live
			10	3.27203	live
			11	3.18205	live
			12	3.362	live
			13	3.09208	live
			14	3.51196	live
573-6H (170)	B	47	1	NA	dead
			2	NA	dead
			3	NA	dead
			4	NA	dead
			5	NA	dead
			6	NA	dead
			7	NA	dead
			8	NA	dead
			9	NA	dead
			10	NA	dead
215-1H (171)	B	47	1	NA	dead
			2	NA	dead
			3	NA	dead
			4	NA	dead
			5	NA	dead
			6	NA	dead
			7	NA	dead
			8	NA	dead
			9	NA	dead
			10	NA	dead
			11	4.02	live
Infection group A: Control pig (164); B: JEV inoculated pigs (166, 167, 168, 169, 170, and 171)
164, 166, 167, 168, 169, 170, and 171 represents pig ID/number
NA: Samples not available
Neg: Negative

### Sheet: Piglet tonsils
S5 Table
Pig ID	Infection group	Gestation days	Piglet #	Log10 JEV RNA copies/g	Birth outcome
192-2L (164)		48
	A		1	neg	live
			2	neg	live
			3	neg	live
			4	neg	live
			5	neg	live
			6	neg	live
			7	neg	live
			8	neg	live
			9	neg	live
169-7L (166)	B	50	1	neg	live
			2	neg	live
			3	neg	live
			4	neg	live
			5	2.49	live
			6	neg	live
			7	neg	live
			8	neg	live
			9	neg	live
			10	neg	live
			11	neg	live
			12	neg	live
200-6L (167)	B	49	1	neg	live
			2	neg	live
			3	neg	live
			4	neg	live
			5	neg	live
			6	neg	live
			7	neg	live
			8	neg	live
			9	neg	live
			10	neg	live
			11	neg	live
			12	neg	live
169-2L (168)	B	50	1	neg	live
			2	neg	live
			3	neg	live
			4	neg	live
			5	neg	live
			6	neg	live
			7	neg	live
			8	neg	live
			9	neg	live
			10	neg	live
			11	neg	live
			12	neg	live
476-6H (169)	B	48	1	NA	dead
			2	NA	dead
			3	NA	dead
			4	NA	dead
			5	NA	dead
			6	NA	dead
			7	2.87	live
			8	2.61	live
			9	2.58	live
			10	2.88	live
			11	3.01	live
			12	4.74	live
			13	2.74	live
			14	2.52	live
573-6H (170)	B	47	1	NA	dead
			2	NA	dead
			3	NA	dead
			4	NA	dead
			5	NA	dead
			6	NA	dead
			7	NA	dead
			8	NA	dead
			9	NA	dead
			10	NA	dead
215-1H (171)	B	47	1	NA	dead
			2	NA	dead
			3	NA	dead
			4	NA	dead
			5	NA	dead
			6	NA	dead
			7	NA	dead
			8	NA	dead
			9	NA	dead
			10	NA	dead
			11	3.45	live
Infection group A: Control pig (164); B: JEV inoculated pigs (166, 167, 168, 169, 170, and 171)
164, 166, 167, 168, 169, 170, and 171 represents pig ID/number
NA: Samples not available
Neg: Negative

### Sheet: Piglet brain
S5 Table
Pig ID	Infection group	Gestation days	Piglet #	Log10 JEV RNA copies/g	Birth outcome
192-2L (164)		48
	A		1	NA	live
			2	NA	live
			3	NA	live
			4	NA	live
			5	NA	live
			6	NA	live
			7	NA	live
			8	NA	live
			9	NA	live
169-7L (166)	B	50	1	NA	live
			2	NA	live
			3	NA	live
			4	NA	live
			5	NA	live
			6	NA	live
			7	NA	live
			8	NA	live
			9	NA	live
			10	NA	live
			11	NA	live
			12	NA	live
200-6L (167)	B	49	1	NA	live
			2	NA	live
			3	NA	live
			4	NA	live
			5	NA	live
			6	NA	live
			7	NA	live
			8	NA	live
			9	NA	live
			10	NA	live
			11	NA	live
			12	NA	live
169-2L (168)	B	50	1	NA	live
			2	NA	live
			3	NA	live
			4	NA	live
			5	NA	live
			6	NA	live
			7	NA	live
			8	NA	live
			9	NA	live
			10	NA	live
			11	NA	live
			12	NA	live
476-6H (169)	B	48	1	3.72	dead
			2	3.1	dead
			3	3.97	dead
			4	6.39	dead
			5	4.89	dead
			6	4.78	dead
			7	NA	live
			8	NA	live
			9	NA	live
			10	NA	live
			11	NA	live
			12	NA	live
			13	NA	live
			14	NA	live
573-6H (170)	B	47	1	7.03	dead
			2	6.48	dead
			3	NA	dead
			4	NA	dead
			5	NA	dead
			6	NA	dead
			7	NA	dead
			8	NA	dead
			9	NA	dead
			10	NA	dead
215-1H (171)	B	47	1	4.93	dead
			2	7.25	dead
			3	6.38	dead
			4	8.46	dead
			5	NA	dead
			6	NA	dead
			7	NA	dead
			8	NA	dead
			9	NA	dead
			10	NA	dead
			11	NA	live
Infection group A: Control pig (164); B: JEV inoculated pigs (166, 167, 168, 169, 170, and 171)
164, 166, 167, 168, 169, 170, and 171 represents pig ID/number
NA: Samples not available
Neg: Negative
