## Supplementary material for "Persistent Japanese encephalitis virus infection in fetuses of an amplifying pig host affects virus genetic heterogeneity and drives transcriptional footprints in offspring": S6_Table Negative strand qPCR_Maternal and Piglet tissues (Offspring study).xlsx

### Sheet: Maternal negative-strand PCR 
S6 Table
Pig ID	Infection group	Tissue type	Days post infection	Ct
200-6L (167)	B	Blood plasma	3	38
476-6H (169)	B	Blood plasma	3	0
573-6H (170)	B	Blood plasma	3	37
215-1H (171)	B	Blood plasma	3	31
Infection group A: Control pig; B: Inoculated Pig
164, 166, 167, 168, 169, 170, and 171 represents pig ID/number

### Sheet: Piglet negative-strand PCR 
S6 Table
Pig ID	Infection group	Tissue type	Piglet #	Ct	Birth outcome
476-6H (169)	B	Brain	1	0	dead
		Brain	3	0	dead
		Brain	4	29.84	dead
		Brain	5	35.6	dead
		Brain	6	34.54	dead
		Amniotic membrane	1	30.69	live
		Amniotic membrane	2	37.91	live
		Placenta	1	36.51	NA
		Placenta	2	36.3	NA
		Tonsil	10	37.9	live
		Blood plasma	10	38	live
573-6H (170)	B	Brain	1	28.12	dead
		Brain	2	30.14	dead
		Placenta	1	25.6	NA
		Placenta	2	27.25	NA
215-1H (171)	B	Brain	1	37.73	dead
		Brain	2	28.78	dead
		Brain	3	28.81	dead
		Brain	4	24.42	dead
		Amniotic membrane	1	26.84	live
		Amniotic membrane	2	31.05	dead
		Placenta	1	26.85	NA
		Placenta	2	24.09	NA
Piglet #: Piglet number
Infection group A: Control pig; B: Inoculated Pig
164, 166, 167, 168, 169, 170, and 171 represents pig ID/number
NA: Not available live/dead (birth outcome) for placenta
