## Supplementary material for "Persistent Japanese encephalitis virus infection in fetuses of an amplifying pig host affects virus genetic heterogeneity and drives transcriptional footprints in offspring": S7_Table SNVs and iSNVs_Maternal_and_Piglets (Offspring study).xlsx

### Sheet: Pig167 maternal blood
S7 Table (offspring study)
Pig ID	Infection group	Sample type	Sample ID	Position in the JEV genome (nt #)	Reference nucleotide	Emerged nucleotide	Depth*	Frequency (%)	Reference codon	Reference amino acid	Emerged codon	Emerged amino acid	JEV protein	Position of the amino acid in the specific protein (aa #)	Low-threshold SNV analysis (%)**	π	π (Normalized)	πN	πS	πN/πS	πN (normalized)	πS (normalized)	πN/πS (normalized)
Maternal samples
		Blood plasma
200-6L (167)	Mild	Maternal bood plasma	Pig167-bp-Day3	539	C	T	646	6.81115	GAC	D	GAT	D	prM	21	6.39	0.000154891	0.000149918	7.32732e-05	0.000457448	0.160178	7.28816e-05	0.00043652	0.166961
		Maternal bood plasma	Pig167-bp-Day3	1733	T	C	3533	4.01925	GTT	V	GTC	V	E	252	0
		Maternal bood plasma	Pig167-bp-Day3	2057	C	T	3538	5.17241	TTC	F	TTT	F	E	360	0
		Maternal bood plasma	Pig167-bp-Day3	2549	C	T	9071	3.74801	GAC	D	GAT	D	NS1	24	0
		Maternal bood plasma	Pig167-bp-Day3	3914	A	G	10612	3.73162	GGA	G	GGG	G	NS2A	64	3.52
		Maternal bood plasma	Pig167-bp-Day3	5933	C	T	7121	3.50753	GTC	V	GTT	V	NS3	442	0
		Maternal bood plasma	Pig167-bp-Day3	7656	A	G	5944	22.2746	AAC	N	GAC	D	NS4B	131	28.45
		Maternal bood plasma	Pig167-bp-Day3	7657	A	G	5946	8.27447	AAC	N	AGC	S	NS4B	131	15.02
		Maternal bood plasma	Pig167-bp-Day3	9339	G	T	15634	3.84814	GTG	V	TTG	L	NS5	555	0
		Maternal bood plasma	Pig167-bp-Day3	9779	T	C	18448	7.08683	CCT	P	CCC	P	NS5	701	0
		Maternal bood plasma	Pig167-bp-Day3	10253	A	T	8794	9.3	CGA	R	CGT	R	NS5	859	0
SNVs: Single nucleotide variants.
iSNVs: Intra-host single nucleotide variants. SNVs not present in the JEV stock used for animal inoculation were considered de novo emerged intra-host SNVs.
*The sequencing depth threshold for samples to be included in single nucleotide variation analysis is 400 nucleotides ; samples with a sequencing depth lower than 400 nucleotides were excluded from SNV analysis.
Infection group: Represents the extent of Infection observed after birth when inoculated with JEV. Mild-group. Severe-group.
	**To further confirm that de novo emerged intra-host iSNVs are not virus stock-derived artifacts, we called variants in the JEV stock sequences with the very low 0.01% frequency threshold and compared low-frequency stock-specific SNVs to iSNVs.
	¥ Stop codon. SNVs that lead to the emergence of stop codons are not shown on the graphs.
JEV Proteins:
C: capsid protein
pr-M: precursor membrane protein
E: envelope protein
NS1: nonstructural protein 1
NS2A: nonstructural protein 2A
NS2B: nonstructural protein 2B
NS3: nonstructural protein 3
NS4B: nonstructural protein 4B
NS5: nonstructural protein 5
UTR: untranslated region
π: Nucleotide diversity (π), defined as the mean number of pairwise differences per site across the genome.
πN: The mean number of pairwise nonsynonymous differences per nonsynonymous site across the genome.
πS: The mean number of pairwise synonymous differences per synonymous site across the genome.
πN/πS: The ratio of nonsynonymous to synonymous nucleotide diversity, representing the relative contribution of amino acid–changing versus silent variation within a population and serving as a measure of selection pressure.
(Normalized): values calculated after equalizing sequencing depth across samples

### Sheet: Pig169 maternal blood
S7 Table (offspring study)
Pig ID	Infection group	Sample type	Sample ID	Position in the JEV genome (nt #)	Reference nucleotide	Emerged nucleotide	Depth*	Frequency (%)	Reference codon	Reference amino acid	Emerged codon	Emerged amino acid	JEV protein	Position of the amino acid in the specific protein (aa #)	Low-threshold SNV analysis (%)**	π	π (Normalized)	πN	πS	πN/πS	πN (normalized)	πS (normalized)	πN/πS (normalized)
Maternal samples
		Blood plasma
476-6H (169)	Severe	Maternal bood plasma	Pig169-bp-Day3	6151	A	G	7351	3.59135	GAA	E	GGA	G	NS3	515	0	0.000145198	0.000147152	8.42534e-05	0.000208731	0.403646	8.46477e-05	0.000206563	0.409791
		Maternal bood plasma	Pig169-bp-Day3	7656	A	G	3604	18.8124	AAC	N	GAC	D	NS4B	131	28.45
		Maternal bood plasma	Pig169-bp-Day3	7657	A	G	3597	11.7598	AAC	N	AGC	S	NS4B	131	15.02
		Maternal bood plasma	Pig169-bp-Day3	8924	T	A	5094	4.65253	GCT	A	GCA	A	NS5	416	8.02
		Maternal bood plasma	Pig169-bp-Day3	9749	G	A	17938	7.7	AAG	K	AAA	K	NS5	691	8.59
		Maternal bood plasma	Pig169-bp-Day3	9872	G	A	17983	3.5756	CCG	P	CCA	P	NS5	732	0
		Maternal bood plasma	Pig169-bp-Day3	10382	C	T	7087	3.3	GAC	D	GAT	D	NS5	902	0
SNVs: Single nucleotide variants.
iSNVs: Intra-host single nucleotide variants. SNVs not present in the JEV stock used for animal inoculation were considered de novo emerged intra-host SNVs.
*The sequencing depth threshold for samples to be included in single nucleotide variation analysis is 400 nucleotides ; samples with a sequencing depth lower than 400 nucleotides were excluded from SNV analysis.
Infection group: Represents the extent of Infection observed after birth when inoculated with JEV. Mild-group and Severe-group.
	**To further confirm that de novo emerged intra-host iSNVs are not virus stock-derived artifacts, we called variants in the JEV stock sequences with the very low 0.01% frequency threshold and compared low-frequency stock-specific SNVs to iSNVs.
	¥ Stop codon. SNVs that lead to the emergence of stop codons are not shown on the graphs.
JEV Proteins:
C: capsid protein
pr-M: precursor membrane protein
E: envelope protein
NS1: nonstructural protein 1
NS2B: nonstructural protein 2B
NS3: nonstructural protein 3
NS4B: nonstructural protein 4B
NS5: nonstructural protein 5
UTR: untranslated region
π: Nucleotide diversity (π), defined as the mean number of pairwise differences per site across the genome.
πN: The mean number of pairwise nonsynonymous differences per nonsynonymous site across the genome.
πS: The mean number of pairwise synonymous differences per synonymous site across the genome.
πN/πS: The ratio of nonsynonymous to synonymous nucleotide diversity, representing the relative contribution of amino acid–changing versus silent variation within a population and serving as a measure of selection pressure.
(Normalized): values calculated after equalizing sequencing depth across samples

### Sheet: Pig170 maternal blood
S7 Table (offspring study)
Pig ID	Infection group	Sample type	Sample ID	Position in the JEV genome (nt #)	Reference nucleotide	Emerged nucleotide	Depth	Frequency (%)	Reference codon	Reference amino acid	Emerged codon	Emerged amino acid	JEV protein	Position of the amino acid in the specific protein (aa #)	Low-threshold SNV analysis (%)**	π	π (Normalized)	πN	πS	πN/πS	πN (normalized)	πS (normalized)	πN/πS (normalized)
Maternal samples
		Blood plasma
573-6H (170)	Severe	Maternal bood plasma	Pig170-bp-Day3	539	C	T	1402	4.2796	GAC	D	GAT	D	prM	21	6.39	0.000125507	0.000130989	6.87508e-05	0.000256464	0.268072	7.69947e-05	0.00025455	0.302474
		Maternal bood plasma	Pig170-bp-Day3	7656	A	G	5820	25.8247	AAC	N	GAC	D	NS4B	131	28.45
		Maternal bood plasma	Pig170-bp-Day3	7657	A	G	5822	8.46788	AAC	N	AGC	S	NS4B	131	15.02
		Maternal bood plasma	Pig170-bp-Day3	8924	T	A	8317	10.3523	GCT	A	GCA	A	NS5	416	8.02
		Maternal bood plasma	Pig170-bp-Day3	9749	G	A	25201	6.7	AAG	K	AAA	K	NS5	691	8.59
SNVs: Single nucleotide variants.
iSNVs: Intra-host single nucleotide variants. SNVs not present in the JEV stock used for animal inoculation were considered de novo emerged intra-host SNVs.
*The sequencing depth threshold for samples to be included in single nucleotide variation analysis is 400 nucleotides ; samples with a sequencing depth lower than 400 nucleotides were excluded from SNV analysis.
Infection group: Represents the extent of Infection observed after birth when inoculated with JEV. Mild-group. Severe-group.
	**To further confirm that de novo emerged intra-host iSNVs are not virus stock-derived artifacts, we called variants in the JEV stock sequences with the very low 0.01% frequency threshold and compared low-frequency stock-specific SNVs to iSNVs.
	¥ Stop codon. SNVs that lead to the emergence of stop codons are not shown on the graphs.
JEV Proteins:
C: capsid protein
pr-M: precursor membrane protein
E: envelope protein
NS1: nonstructural protein 1
NS2A: nonstructural protein 2A
NS2B: nonstructural protein 2B
NS3: nonstructural protein 3
NS4B: nonstructural protein 4B
NS5: nonstructural protein 5
UTR: untranslated region
π: Nucleotide diversity (π), defined as the mean number of pairwise differences per site across the genome.
πN: The mean number of pairwise nonsynonymous differences per nonsynonymous site across the genome.
πS: The mean number of pairwise synonymous differences per synonymous site across the genome.
πN/πS: The ratio of nonsynonymous to synonymous nucleotide diversity, representing the relative contribution of amino acid–changing versus silent variation within a population and serving as a measure of selection pressure.
(Normalized): values calculated after equalizing sequencing depth across samples

### Sheet: Pig171 maternal blood
S7 Table (offspring study)
Pig ID	Infection group	Sample type	Sample ID	Position in the JEV genome (nt #)	Reference nucleotide	Emerged nucleotide	Depth*	Frequency (%)	Reference codon	Reference amino acid	Emerged codon	Emerged amino acid	JEV protein	Position of the amino acid in the specific protein (aa #)	Low-threshold SNV analysis (%)**	π	π (Normalized)	πN	πS	πN/πS	πN (normalized)	πS (normalized)	πN/πS (normalized)
Maternal samples
		Blood plasma
215-1H (171)	Severe	Maternal bood plasma	Pig171-bp-Day3	539	C	T	5075	3.82266	GAC	D	GAT	D	prM	21	6.39	0.00016223	0.000135968	6.78648e-05	0.000303313	0.223745	6.95014e-05	0.000298427	0.232893
		Maternal bood plasma	Pig171-bp-Day3	3914	A	G	12011	3.27309	GGA	G	GGG	G	NS2A	64	3.52
		Maternal bood plasma	Pig171-bp-Day3	6320	T	C	12139	4.4452	AAT	N	AAC	N	NS3	571	0
		Maternal bood plasma	Pig171-bp-Day3	7656	A	G	5490	20.0546	AAC	N	GAC	D	NS4B	131	28.45
		Maternal bood plasma	Pig171-bp-Day3	7657	A	G	5481	12.3335	AAC	N	AGC	S	NS4B	131	15.02
		Maternal bood plasma	Pig171-bp-Day3	8369	C	T	652	4.32767	CAC	H	CAT	H	NS5	231	0
		Maternal bood plasma	Pig171-bp-Day3	8924	T	A	4874	6.77062	GCT	A	GCA	A	NS5	416	8.02
		Maternal bood plasma	Pig171-bp-Day3	9749	G	A	11818	5.9585	AAG	K	AAA	K	NS5	691	8.59
SNVs: Single nucleotide variants.
iSNVs: Intra-host single nucleotide variants. SNVs not present in the JEV stock used for animal inoculation were considered de novo emerged intra-host SNVs.
*The sequencing depth threshold for samples to be included in single nucleotide variation analysis is 400 nucleotides ; samples with a sequencing depth lower than 400 nucleotides were excluded from SNV analysis.
Infection group: Represents the extent of Infection observed after birth when inoculated with JEV. Mild-group. Severe-group.
	**To further confirm that de novo emerged intra-host iSNVs are not virus stock-derived artifacts, we called variants in the JEV stock sequences with the very low 0.01% frequency threshold and compared low-frequency stock-specific SNVs to iSNVs.
	¥ Stop codon. SNVs that lead to the emergence of stop codons are not shown on the graphs.
JEV Proteins:
C: capsid protein
pr-M: precursor membrane protein
E: envelope protein
NS1: nonstructural protein 1
NS2A: nonstructural protein 2A
NS2B: nonstructural protein 2B
NS3: nonstructural protein 3
NS4B: nonstructural protein 4B
NS5: nonstructural protein 5
UTR: untranslated region
π: Nucleotide diversity (π), defined as the mean number of pairwise differences per site across the genome.
πN: The mean number of pairwise nonsynonymous differences per nonsynonymous site across the genome.
πS: The mean number of pairwise synonymous differences per synonymous site across the genome.
πN/πS: The ratio of nonsynonymous to synonymous nucleotide diversity, representing the relative contribution of amino acid–changing versus silent variation within a population and serving as a measure of selection pressure.
(Normalized): values calculated after equalizing sequencing depth across samples

### Sheet: Piglets from Pig 169
S7 Table (offspring study)
Pig ID	Infection group	Sample type	Sample ID	Position in the JEV genome (nt #)	Reference nucleotide	Emerged nucleotide	Depth*	Frequency (%)	Reference codon	Reference amino acid	Emerged codon	Emerged amino acid	JEV protein	Position of the amino acid in the specific protein (aa #)	Low-threshold SNV analysis (%)**	π	π (Normalized)	πN	πS	πN/πS	πN (normalized)	πS (normalized)	πN/πS (normalized)
476-6H (169)	Severe	Blood plasma	Piglet10	5433	G	A	10758	99.9813	GTG	V	ATG	M	NS3	276	0	5.20757e-05	5.10964e-05	0	0.000232183	0	0	0.000227817	0
		Blood plasma	Piglet10	5813	C	T	3012	99.9668	GAC	D	GAT	D	NS3	402	0									purple dot
		Blood plasma	Piglet10	6151	A	G	7584	99.9868	GAA	E	GGA	G	NS3	515	0
		Blood plasma	Piglet10	10154	T	C	7073	3.70423	AAT	N	AAC	N	NS5	826	0
		Tonsils	Piglet10	2163	T	C	4427	3.15378	TGG	W	CGG	R	E	396	0	3.9645e-05	4.6996e-05	7.9248e-06	0.000151561	0.052288	9.02853e-06	0.000180757	0.0499485
		Tonsils	Piglet10	5433	G	A	15744	99.9872	GTG	V	ATG	M	NS3	276	0									black dot
		Tonsils	Piglet10	5813	C	T	5234	100	GAC	D	GAT	D	NS3	402	0
		Tonsils	Piglet10	6151	A	G	12044	99.9834	GAA	E	GGA	G	NS3	515	0
		Brain	Piglet4	863	A	G	4303	31.9545	GTA	V	GTG	V	prM	129	0	0.000253313	0.00020824	0.000166461	0.000599749	0.277551	0.000103269	0.00059986	0.172156
		Brain	Piglet4	3162	C	T	5069	19.3756	CAC	H	TAC	Y	NS1	229	0									blue cross
		Brain	Piglet4	7529	G	A	15114	29.4339	ACG	T	ACA	T	NS4B	88	0
		Brain	Piglet4	7795	C	T	553	43.9	GCA	A	GTA	V	NS5	40	0
		Brain	Piglet4	9190	C	T	8234	47.1	TCA	S	TTA	L	NS5	505	0
		Brain	Piglet4	10202	G	A	2609	36.5414	CCG	P	CCA	P	NS5	842	0
		Brain	Piglet6	8462	C	T	68119	99.946	AGC	S	AGT	S	NS5	262	0	1.23142e-07	NA	5.6726e-08	3.68536e-07	0.153923	NA	NA	NA	blue cross
		Brain	Piglet6	8683	C	T	67390	99.9004	GCC	A	GTC	V	NS5	336	0
		Amniotic membrane	Piglet1	701	C	T	9508	6.1	TAC	Y	TAT	Y	prM	75	0	0.000627733	0.000587618	0.000317557	0.00178818	0.177587	0.000296497	0.00167634	0.176872
		Amniotic membrane	Piglet1	863	A	G	8421	24.9495	GTA	V	GTG	V	prM	129	0
		Amniotic membrane	Piglet1	926	T	C	8439	3.5054	GGT	G	GGC	G	prM	150	0
		Amniotic membrane	Piglet1	1043	C	T	3326	3.19149	GAC	D	GAT	D	E	22	0
		Amniotic membrane	Piglet1	1131	C	G	3386	10.3367	CAA	Q	GAA	E	E	52	0
		Amniotic membrane	Piglet1	1140	G	A	3389	19.4748	GAG	E	AAG	K	E	55	0
		Amniotic membrane	Piglet1	1223	C	T	3324	3.51574	AAC	N	AAT	N	E	82	0
		Amniotic membrane	Piglet1	1568	C	T	19359	3.74788	AAC	N	AAT	N	E	197	0
		Amniotic membrane	Piglet1	1619	C	T	19004	3.73606	CAC	H	CAT	H	E	214	0
		Amniotic membrane	Piglet1	1982	C	T	752	4.7	TGC	C	TGT	C	E	335	0
		Amniotic membrane	Piglet1	2087	G	A	754	4.24403	GTG	V	GTA	V	E	370	0
		Amniotic membrane	Piglet1	2090	A	G	752	4.25532	CTA	L	CTG	L	E	371	0
		Amniotic membrane	Piglet1	2091	G	T	752	3.45745	GTC	V	TTC	F	E	372	0
		Amniotic membrane	Piglet1	2204	G	A	744	4.8	ACG	T	ACA	T	E	409	0
		Amniotic membrane	Piglet1	2882	A	G	12153	10.5	GTA	V	GTG	V	NS1	135	0
		Amniotic membrane	Piglet1	2987	G	A	7833	3.40866	AAG	K	AAA	K	NS1	170	0
		Amniotic membrane	Piglet1	3038	T	C	7882	6.58462	GCT	A	GCC	A	NS1	187	0
		Amniotic membrane	Piglet1	3338	T	C	8470	4.17946	ATT	I	ATC	I	NS1	287	0
		Amniotic membrane	Piglet1	3564	C	T	18745	8.98549	CTG	L	TTG	L	NS1	363	0
		Amniotic membrane	Piglet1	3869	C	T	16522	3.76551	GCC	A	GCT	A	NS2A	49	0									empty black border dot
		Amniotic membrane	Piglet1	3964	T	C	16489	5.32476	TTC	F	TCC	S	NS2A	81	0
		Amniotic membrane	Piglet1	3974	C	T	16507	7.30599	ACC	T	ACT	T	NS2A	84	0
		Amniotic membrane	Piglet1	4515	C	T	2055	3.06569	CGC	R	TGC	C	NS2B	101	0
		Amniotic membrane	Piglet1	4581	T	C	2070	3.23671	TGG	W	CGG	R	NS2B	123	0
		Amniotic membrane	Piglet1	4677	C	A	1953	3.7	CGA	R	AGA	R	NS3	24	0
		Amniotic membrane	Piglet1	4882	C	T	10693	3.98391	ACA	T	ATA	I	NS3	92	0
		Amniotic membrane	Piglet1	5311	C	T	6123	8.5	GCT	A	GTT	V	NS3	235	0
		Amniotic membrane	Piglet1	5433	G	A	14490	4.38358	GTG	V	ATG	M	NS3	276	0
		Amniotic membrane	Piglet1	5910	G	A	1667	3.0853	GTA	V	ATA	I	NS3	435	0
		Amniotic membrane	Piglet1	6071	T	C	6689	3.91061	CAT	H	CAC	H	NS3	488	0
		Amniotic membrane	Piglet1	6086	G	A	6692	4.48747	AAG	K	AAA	K	NS3	493	0
		Amniotic membrane	Piglet1	6151	A	G	6652	52.4354	GAA	E	GGA	G	NS3	515	0
		Amniotic membrane	Piglet1	6165	A	G	6672	5.65048	ATG	M	GTG	V	NS3	520	0
		Amniotic membrane	Piglet1	6514	T	G	1183	6.76247	ATG	M	AGG	R	NS4A	17	0
		Amniotic membrane	Piglet1	6645	A	G	14782	4.55148	ACT	T	GCT	A	NS4A	61	0
		Amniotic membrane	Piglet1	6661	G	C	14652	4.47657	GGA	G	GCA	A	NS4A	66	0
		Amniotic membrane	Piglet1	6756	G	T	14666	4.25474	GAG	E	TAG	¥	NS4A	98	0
		Amniotic membrane	Piglet1	6794	C	T	14650	5.02389	ATC	I	ATT	I	NS4A	110	0
		Amniotic membrane	Piglet1	7451	G	A	10113	3.0198	GGG	G	GGA	G	NS4B	62	0
		Amniotic membrane	Piglet1	7529	G	A	17184	4.3	ACG	T	ACA	T	NS4B	88	0
		Amniotic membrane	Piglet1	7680	A	G	7286	4.00769	AGG	R	GGG	G	NS5	2	0
		Amniotic membrane	Piglet1	8462	C	T	12666	5.21228	AGC	S	AGT	S	NS5	262	0
		Amniotic membrane	Piglet1	8534	T	C	12580	3.24696	CTT	L	CTC	L	NS5	286	0
		Amniotic membrane	Piglet1	8586	A	G	12682	5.06229	ACT	T	GCT	A	NS5	304	0
		Amniotic membrane	Piglet1	8683	C	T	12550	6.60807	GCC	A	GTC	V	NS5	336	0
		Amniotic membrane	Piglet1	8744	T	C	12553	3.5	GTT	V	GTC	V	NS5	356	0
		Amniotic membrane	Piglet1	8831	C	T	3651	9.6	GCC	A	GCT	A	NS5	385	0
		Amniotic membrane	Piglet1	9050	A	G	3683	7.38049	GGA	G	GGG	G	NS5	458	0
		Amniotic membrane	Piglet1	9512	T	C	6137	7.67851	CTT	L	CTC	L	NS5	612	0
		Amniotic membrane	Piglet1	9782	G	A	16110	4.24975	TCG	S	TCA	S	NS5	702	0
		Amniotic membrane	Piglet1	9905	T	C	16070	6.35755	GCT	A	GCC	A	NS5	743	0
		Amniotic membrane	Piglet1	10169	C	T	3164	9.1024	GAC	D	GAT	D	NS5	831	0
		Amniotic membrane	Piglet1	10199	T	C	3174	6.49023	GTT	V	GTC	V	NS5	841	0
		Amniotic membrane	Piglet2	574	G	C	720	17.3853	AGA	R	ACA	T	prM	33	0	0.000104054	0.000107016	8.30138e-05	0.000178421	0.46527	8.4533e-05	0.000181197	0.466524
		Amniotic membrane	Piglet2	863	A	G	4444	100	GTA	V	GTG	V	prM	129	0
		Amniotic membrane	Piglet2	3041	C	T	1548	96.8992	GTC	V	GTT	V	NS1	188	0
		Amniotic membrane	Piglet2	3867	G	C	2576	100	GCC	A	CCC	P	NS2A	49	0									empty black border dot
		Amniotic membrane	Piglet2	6151	A	G	2624	100	GAA	E	GGA	G	NS3	515	0
		Amniotic membrane	Piglet2	9082	A	T	5530	23.9122	AAA	K	ATA	I	NS5	469	0
		Amniotic membrane	Piglet2	9779	T	C	7178	99.9578	CCT	P	CCC	P	NS5	701	0
		Placenta	Piglet1	3788	C	G	17646	21.2	ATC	I	ATG	M	NS2A	22	0	3.0749e-05	NA	4.30884e-05	0	NA	NA	NA	NA
		Placenta	Piglet1	3955	C	T	3747	99.9199	GCG	A	GTG	V	NS2A	78	0
		Placenta	Piglet1	4035	G	T	3747	99.8917	GAC	D	TAC	Y	NS2A	105	0
		Placenta	Piglet1	5276	A	G	470	100	GCA	A	GCG	A	NS3	223	0
		Placenta	Piglet2	6151	A	G	1225	99.9184	GAA	E	GGA	G	NS3	515	0	0		0	0	0	0	0	0
SNVs: Single nucleotide variants.
iSNVs: Intra-host single nucleotide variants. SNVs not present in the JEV stock used for animal inoculation were considered de novo emerged intra-host SNVs.
*The sequencing depth threshold for samples to be included in single nucleotide variation analysis is 400 nucleotides ; samples with a sequencing depth lower than 400 nucleotides were excluded from SNV analysis.
Infection group: Represents the extent of Infection observed after birth when inoculated with JEV. Mild-group. Severe-group.
	**To further confirm that de novo emerged intra-host iSNVs are not virus stock-derived artifacts, we called variants in the JEV stock sequences with the very low 0.01% frequency threshold and compared low-frequency stock-specific SNVs to iSNVs.
	¥ Stop codon. SNVs that lead to the emergence of stop codons are not shown on the graphs.
JEV Proteins:
C: capsid protein
pr-M: precursor membrane protein
E: envelope protein
NS1: nonstructural protein 1
NS2A: nonstructural protein 2A
NS2B: nonstructural protein 2B
NS3: nonstructural protein 3
NS4B: nonstructural protein 4B
NS5: nonstructural protein 5
UTR: untranslated region
π: Nucleotide diversity (π), defined as the mean number of pairwise differences per site across the genome.
πN: The mean number of pairwise nonsynonymous differences per nonsynonymous site across the genome.
πS: The mean number of pairwise synonymous differences per synonymous site across the genome.
πN/πS: The ratio of nonsynonymous to synonymous nucleotide diversity, representing the relative contribution of amino acid–changing versus silent variation within a population and serving as a measure of selection pressure.
(Normalized): values calculated after equalizing sequencing depth across samples

### Sheet: Piglets from Pig 170
S7 Table (offspring study)
Pig ID	Infection group	Sample type	Sample ID	Position in the JEV genome (nt #)	Reference nucleotide	Emerged nucleotide	Depth*	Frequency (%)	Reference codon	Reference amino acid	Emerged codon	Emerged amino acid	JEV protein	Position of the amino acid in the specific protein (aa #)	Low-threshold SNV analysis (%)**	π	π (Normalized)	πN	πS	πN/πS	πN (normalized)	πS (normalized)	πN/πS (normalized)
573-6H (170)	SEVERE	Brain	Piglet1	571	A	T	472	8.47458	AAC	N	ATC	I	prM	32	0	0.00012822	7.97429e-05	0.000138373	0.000131398	1.05308	7.16123e-05	0.000127672	0.560906
		Brain	Piglet1	2841	A	G	14061	5.46055	ATT	I	GTT	V	NS1	122	0
		Brain	Piglet1	3611	G	T	28243	15.6995	AAG	K	AAT	N	NS1	378	0
		Brain	Piglet1	4762	C	T	12164	10.8	ACA	T	ATA	I	NS3	52	0									blue cross
		Brain	Piglet1	5254	G	A	10265	5.38589	CGC	R	CAC	H	NS3	216	0
		Brain	Piglet1	6309	C	T	3546	8.7	CCG	P	TCG	S	NS3	568	0
		Brain	Piglet1	8871	G	T	1619	11.4	GAA	E	TAA	¥	NS5	399	0
		Brain	Piglet1	8882	A	G	1625	11.3916	ATA	I	ATG	M	NS5	402	0
		Brain	Piglet2	1598	G	C	28144	22.6	GGG	G	GGC	G	E	207	0	0.000448477	0.000446525	0.00030782	0.00101994	0.301802	0.000307818	0.00101125	0.304395
		Brain	Piglet2	5633	C	T	39597	11.3	GAC	D	GAT	D	NS3	342	0
		Brain	Piglet2	6103	T	C	7548	52.22	ATA	I	ACA	T	NS3	499	0
		Brain	Piglet2	6133	T	C	7501	52.3797	CTT	L	CCT	P	NS3	509	0
		Brain	Piglet2	6159	T	C	7466	52.21	TTT	F	CTT	L	NS3	518	0
		Brain	Piglet2	6210	T	C	7505	52.2879	TTA	L	CTA	L	NS3	535	0									blue cross
		Brain	Piglet2	6252	T	C	7520	52.3	TAC	Y	CAC	H	NS3	549	0
		Brain	Piglet2	6644	T	C	20269	24.8	ATT	I	ATC	I	NS4A	60	0
		Brain	Piglet2	6734	T	C	17847	29.3943	GCT	A	GCC	A	NS4A	90	0
		Brain	Piglet2	6760	T	C	17888	29.4499	GTT	V	GCT	A	NS4A	99	0
		Brain	Piglet2	7481	T	C	10954	25.7859	CCT	P	CCC	P	NS4B	72	0
		Brain	Piglet2	7568	T	C	15104	18.8873	AAT	N	AAC	N	NS4B	101	0
		Brain	Piglet2	8975	T	C	3295	100	TTT	F	TTC	F	NS5	433	0
		Brain	Piglet2	9029	A	G	3274	9.5	ACA	T	ACG	T	NS5	451	0
		Placenta	Piglet1	764	C	T	3567	8	GTC	V	GTT	V	prM	96	0	0.000252294	0.000257967	0.000180009	0.000507153	0.35494	0.000188098	0.000506332	0.371491
		Placenta	Piglet1	3554	C	T	9020	3.24719	GAC	D	GAT	D	NS1	359	0
		Placenta	Piglet1	4049	C	T	1596	5.1	ATC	I	ATT	I	NS2A	109	0
		Placenta	Piglet1	4279	C	T	2844	16.9128	GCC	A	GTC	V	NS2B	22	0
		Placenta	Piglet1	5301	A	G	9259	42.9	ATG	M	GTG	V	NS3	232	0
		Placenta	Piglet1	5313	T	A	9266	11.6	TTG	L	ATG	M	NS3	236	0									empty black dot
		Placenta	Piglet1	5363	C	A	25047	3.60505	CAC	H	CAA	Q	NS3	252	0
		Placenta	Piglet1	6644	T	C	3254	3.9	ATT	I	ATC	I	NS4A	60	0
		Placenta	Piglet1	7352	G	A	7946	6.06175	AAG	K	AAA	K	NS4B	29	0
		Placenta	Piglet1	8729	T	C	20232	10.5151	TTT	F	TTC	F	NS5	351	0
		Placenta	Piglet1	9690	G	C	23012	7.6	GTC	V	CTC	L	NS5	672	0
		Placenta	Piglet1	9863	A	G	19566	8.16723	ATA	I	ATG	M	NS5	729	0
		Placenta	Piglet1	10382	C	T	21953	17.4719	GAC	D	GAT	D	NS5	902	0
		Placenta	Piglet2	686	C	T	1379	3.65575	GAC	D	GAT	D	prM	70	0	0.000336339	0.000336339	0.000132551	0.000875053	0.151478	0.000132551	0.000875053	0.151478
		Placenta	Piglet2	736	C	T	1358	4.7	TCC	S	TTC	F	prM	87	0
		Placenta	Piglet2	1002	C	T	1392	3.57942	CGT	R	TGT	C	E	9	0
		Placenta	Piglet2	2625	C	T	976	4.6	CAC	H	TAC	Y	NS1	50	0
		Placenta	Piglet2	2700	T	C	978	6.23722	TTG	L	CTG	L	NS1	75	0
		Placenta	Piglet2	2709	C	T	981	5.30071	CTA	L	TTA	L	NS1	78	0
		Placenta	Piglet2	2872	C	T	1136	6.5	ACA	T	ATA	I	NS1	132	0
		Placenta	Piglet2	4343	C	T	403	13.217	TAC	Y	TAT	Y	NS2B	43	0
		Placenta	Piglet2	4931	C	T	685	4.23977	AAC	N	AAT	N	NS3	108	0
		Placenta	Piglet2	5015	C	T	5444	3.61308	GGC	G	GGT	G	NS3	136	0
		Placenta	Piglet2	5057	C	T	4697	4.88179	TAC	Y	TAT	Y	NS3	150	0
		Placenta	Piglet2	5192	C	T	4649	4.53861	CAC	H	CAT	H	NS3	195	0									empty black dot
		Placenta	Piglet2	5226	C	A	4609	4.79497	CAA	Q	AAA	K	NS3	207	0
		Placenta	Piglet2	5311	C	T	4521	8.1	GCT	A	GTT	V	NS3	235	0
		Placenta	Piglet2	6173	C	T	792	14.0152	GGC	G	GGT	G	NS3	522	0
		Placenta	Piglet2	6233	C	T	796	11.2	GAC	D	GAT	D	NS3	542	0
		Placenta	Piglet2	6316	C	T	924	12.3	ACG	T	ATG	M	NS3	570	0
		Placenta	Piglet2	6786	C	T	1025	8	CTG	L	TTG	L	NS4A	108	0
		Placenta	Piglet2	6837	C	T	1023	10.5419	CAG	Q	TAG	¥	NS4A	125	0
		Placenta	Piglet2	7252	C	T	2998	13.9655	GCC	A	GTC	V	NS4A	263	0
		Placenta	Piglet2	7283	C	A	2970	6.93821	TAC	Y	TAA	¥	NS4B	6	0
		Placenta	Piglet2	7489	C	T	2970	13.9905	ACC	T	ATC	I	NS4B	75	0
		Placenta	Piglet2	7571	C	T	3086	6.6	TCC	S	TCT	S	NS4B	102	0
		Placenta	Piglet2	7869	C	T	927	13.2	CTC	L	TTC	F	NS5	65	0
		Placenta	Piglet2	8078	C	T	925	13.7	TAC	Y	TAT	Y	NS5	134	0
		Placenta	Piglet2	8593	C	T	15014	3.2503	ACA	T	ATA	I	NS5	306	0
		Placenta	Piglet2	8764	C	T	15019	3.40446	ACG	T	ATG	M	NS5	363	0
		Placenta	Piglet2	9542	C	T	1373	6.99199	CTC	L	CTT	L	NS5	622	0
		Placenta	Piglet2	9953	G	A	9642	12.6087	TTG	L	TTA	L	NS5	759	0
SNVs: Single nucleotide variants.
iSNVs: Intra-host single nucleotide variants. SNVs not present in the JEV stock used for animal inoculation were considered de novo emerged intra-host SNVs.
*The sequencing depth threshold for samples to be included in single nucleotide variation analysis is 400 nucleotides ; samples with a sequencing depth lower than 400 nucleotides were excluded from SNV analysis.
Infection group: Represents the extent of Infection observed after birth when inoculated with JEV. Mild-group. Severe-group.
	**To further confirm that de novo emerged intra-host iSNVs are not virus stock-derived artifacts, we called variants in the JEV stock sequences with the very low 0.01% frequency threshold and compared low-frequency stock-specific SNVs to iSNVs.
	¥ Stop codon. SNVs that lead to the emergence of stop codons are not shown on the graphs.
JEV Proteins:
C: capsid protein
pr-M: precursor membrane protein
E: envelope protein
NS1: nonstructural protein 1
NS2A: nonstructural protein 2A
NS2B: nonstructural protein 2B
NS3: nonstructural protein 3
NS4B: nonstructural protein 4B
NS5: nonstructural protein 5
UTR: untranslated region
π: Nucleotide diversity (π), defined as the mean number of pairwise differences per site across the genome.
πN: The mean number of pairwise nonsynonymous differences per nonsynonymous site across the genome.
πS: The mean number of pairwise synonymous differences per synonymous site across the genome.
πN/πS: The ratio of nonsynonymous to synonymous nucleotide diversity, representing the relative contribution of amino acid–changing versus silent variation within a population and serving as a measure of selection pressure.
(Normalized): values calculated after equalizing sequencing depth across samples

### Sheet: Piglets from Pig 171
S7 Table (offspring study)
Pig ID	Infection group	Sample type	Sample ID	Position in the JEV genome (nt #)	Reference nucleotide	Emerged nucleotide	Depth*	Frequency (%)	Reference codon	Reference amino acid	Emerged codon	Emerged amino acid	JEV protein	Position of the amino acid in the specific protein (aa #)	Low-threshold SNV analysis (%)**	π	π (Normalized)	πN	πS	πN/πS	πN (normalized)	πS (normalized)	πN/πS (normalized)
215-1H (171)	SEVERE	Brain	Piglet1	3972	A	G	56674	99.9735	ACC	T	GCC	A	NS2A	84	0	1.9e-08	NA	2.69861e-08	0	NA	NA	NA	NA
		Brain	Piglet2	963	G	T	14533	17.1	GCT	A	TCT	S	prM	163	0	0.00017188	0.000172374	0.000130826	0.000350049	0.373738	0.000129836	0.000355406	0.365316
		Brain	Piglet2	1444	C	T	16366	12.0799	TCA	S	TTA	L	E	156	0
		Brain	Piglet2	2539	T	C	9818	7.2	GTG	V	GCG	A	NS1	21	0
		Brain	Piglet2	2846	C	T	19677	3.01788	CTC	L	CTT	L	NS1	123	0
		Brain	Piglet2	4031	C	T	22318	14.5207	TAC	Y	TAT	Y	NS2A	103	0
		Brain	Piglet2	4226	T	C	7222	99.9723	GCT	A	GCC	A	NS2B	4	0
		Brain	Piglet2	4243	C	T	7234	19.0075	GCA	A	GTA	V	NS2B	10	0									blue cross
		Brain	Piglet2	4423	G	A	9787	4.3	GGA	G	GAA	E	NS2B	70	0
		Brain	Piglet2	7558	C	T	13818	99.9701	GCC	A	GTC	V	NS4B	98	0
		Brain	Piglet2	8812	C	T	2832	10.4212	ACC	T	ATC	I	NS5	379	0
		Brain	Piglet2	9026	C	T	2772	14.2491	CAC	H	CAT	H	NS5	450	0
		Brain	Piglet2	9085	C	T	7306	6.56387	GCC	A	GTC	V	NS5	470	0
		Brain	Piglet2	9116	G	A	4486	3.35093	TGG	W	TGA	¥	NS5	480	0
		Brain	Piglet2	9153	T	C	4438	12.6376	TTC	F	CTC	L	NS5	493	0
		Brain	Piglet2	9500	C	T	9742	24.6159	GTC	V	GTT	V	NS5	608	0
		Brain	Piglet2	10028	T	C	5319	20.8	ATT	I	ATC	I	NS5	784	0
		Brain	Piglet3	764	C	T	7767	99.9609	GTC	V	GTT	V	prM	96	0	0.00010577	6.00988e-05	0.000114164	0.000108316	1.05399	5.04793e-05	0.000107331	0.470315
		Brain	Piglet3	2326	G	A	716	48.6	AGA	R	AAA	K	E	450	0
		Brain	Piglet3	5646	A	G	28524	13.1407	AGT	S	GGT	G	NS3	347	0									blue cross
		Brain	Piglet3	8594	A	G	27916	7.25032	ACA	T	ACG	T	NS5	306	0
		Brain	Piglet3	8742	G	T	27711	9.2051	GTT	V	TTT	F	NS5	356	0
		Brain	Piglet3	9362	A	G	2398	3.27799	GAA	E	GAG	E	NS5	562	0
		Brain	Piglet4	1604	G	A	19198	73.8886	AAG	K	AAA	K	E	209	0	8.3315e-05	8.35522e-05	3.77554e-06	0.000232298	0.016253	4.19438e-06	0.00023332	0.0179769	blue cross
		Brain	Piglet4	3972	A	G	11226	98.4678	ACC	T	GCC	A	NS2A	84	0
		Amniotic membrane	Piglet1	100	C	T	4502	3.20976	ACT	T	ATT	I	C	2	0	0.000362633	0.000352088	0.000209018	0.000811282	0.257639	0.000194875	0.000804998	0.242082
		Amniotic membrane	Piglet1	245	T	C	4543	21.4616	CTT	L	CTC	L	C	50	0
		Amniotic membrane	Piglet1	423	G	A	3262	13.3	GGC	G	AGC	S	C	110	0
		Amniotic membrane	Piglet1	464	C	T	3262	5.11241	GCC	A	GCT	A	C	123	0
		Amniotic membrane	Piglet1	758	G	A	10143	12.3255	GTG	V	GTA	V	prM	94	0
		Amniotic membrane	Piglet1	2093	C	T	6082	4.35712	GTC	V	GTT	V	E	372	0
		Amniotic membrane	Piglet1	3972	A	G	14083	28.6232	ACC	T	GCC	A	NS2A	84	0									empty black border dot
		Amniotic membrane	Piglet1	4226	T	C	7985	7.28867	GCT	A	GCC	A	NS2B	4	0
		Amniotic membrane	Piglet1	4850	C	T	8903	10.8727	GGC	G	GGT	G	NS3	81	0
		Amniotic membrane	Piglet1	4858	G	A	8912	16.461	AGG	R	AAG	K	NS3	84	0
		Amniotic membrane	Piglet1	5765	C	T	5046	9.09272	CTC	L	CTT	L	NS3	386	0
		Amniotic membrane	Piglet1	7558	C	T	15288	5.6127	GCC	A	GTC	V	NS4B	98	0
		Amniotic membrane	Piglet1	7656	A	G	7769	17.7243	AAC	N	GAC	D	NS4B	131	28.45
		Amniotic membrane	Piglet1	7657	A	G	7760	11.4691	AAC	N	AGC	S	NS4B	131	15.02
		Amniotic membrane	Piglet1	8924	T	A	4138	4.95408	GCT	A	GCA	A	NS5	416	8.02
		Amniotic membrane	Piglet1	9749	G	A	13426	6.59665	AAG	K	AAA	K	NS5	691	8.59
		Amniotic membrane	Piglet1	9839	T	C	13287	5.56183	ATT	I	ATC	I	NS5	721	0
		Amniotic membrane	Piglet2	245	T	C	3073	53.3355	CTT	L	CTC	L	C	50	0	0.000343128	0.000335021	0.000154197	0.000946889	0.162846	0.00014707	0.000937302	0.156908
		Amniotic membrane	Piglet2	331	A	G	3063	10.4	AAA	K	AGA	R	C	79	0
		Amniotic membrane	Piglet2	423	G	A	1709	9.6	GGC	G	AGC	S	C	110	0
		Amniotic membrane	Piglet2	464	C	T	1717	4.5	GCC	A	GCT	A	C	123	0
		Amniotic membrane	Piglet2	758	G	A	18530	16.8756	GTG	V	GTA	V	prM	94	0
		Amniotic membrane	Piglet2	3972	A	G	13858	38.2595	ACC	T	GCC	A	NS2A	84	0
		Amniotic membrane	Piglet2	4226	T	C	11461	13.4281	GCT	A	GCC	A	NS2B	4	0
		Amniotic membrane	Piglet2	4850	C	T	13433	15.5289	GGC	G	GGT	G	NS3	81	0
		Amniotic membrane	Piglet2	4858	G	A	13487	3.29947	AGG	R	AAG	K	NS3	84	0									empty black border dot
		Amniotic membrane	Piglet2	5765	C	T	7730	4.7149	CTC	L	CTT	L	NS3	386	0
		Amniotic membrane	Piglet2	6107	C	T	9072	3.29586	CAC	H	CAT	H	NS3	500	0
		Amniotic membrane	Piglet2	7176	A	T	467	7.70878	ACC	T	TCC	S	NS4A	238	0
		Amniotic membrane	Piglet2	7322	C	A	11971	7.93383	GCC	A	GCA	A	NS4B	19	0
		Amniotic membrane	Piglet2	7558	C	T	18925	7.49656	GCC	A	GTC	V	NS4B	98	0
		Amniotic membrane	Piglet2	7602	C	T	6932	3.10055	CGA	R	TGA	¥	NS4B	113	0
		Amniotic membrane	Piglet2	7656	A	G	6962	8.20167	AAC	N	GAC	D	NS4B	131	28.45
		Amniotic membrane	Piglet2	7657	A	G	6947	3.82899	AAC	N	AGC	S	NS4B	131	15.02
		Amniotic membrane	Piglet2	8844	G	A	9518	3.69826	GAA	E	AAA	K	NS5	390	6.29
		Amniotic membrane	Piglet2	9038	C	T	9482	3.52166	TAC	Y	TAT	Y	NS5	454	0
		Amniotic membrane	Piglet2	9839	T	C	20549	5.00268	ATT	I	ATC	I	NS5	721	0
		Placenta	Piglet1	758	G	A	7691	6.9	GTG	V	GTA	V	prM	94	0	0.000527753	0.00048801	0.000441642	0.000947533	0.466097	0.00043241	0.000799937	0.540555
		Placenta	Piglet1	766	A	C	7709	3.48377	CAA	Q	CCA	P	prM	97	0
		Placenta	Piglet1	789	G	A	7674	3.52325	GTG	V	ATG	M	prM	105	0
		Placenta	Piglet1	860	C	T	7671	22.4612	ATC	I	ATT	I	prM	128	0
		Placenta	Piglet1	941	C	T	7722	3.5	TTC	F	TTT	F	prM	155	0
		Placenta	Piglet1	1537	C	T	11757	16.0251	ACA	T	ATA	I	E	187	0
		Placenta	Piglet1	1604	G	A	11787	83.8	AAG	K	AAA	K	E	209	0
		Placenta	Piglet1	2879	C	T	6041	4.24504	GTC	V	GTT	V	NS1	134	0
		Placenta	Piglet1	3505	C	T	9949	7.40167	ACA	T	ATA	I	NS1	343	0
		Placenta	Piglet1	3622	C	T	9863	7.0364	GCC	A	GTC	V	NS1	382	0
		Placenta	Piglet1	3748	G	A	9851	9.08998	GGA	G	GAA	E	NS2A	9	0
		Placenta	Piglet1	3963	T	C	4262	7.74284	TTC	F	CTC	L	NS2A	81	0
		Placenta	Piglet1	3972	A	G	4262	20.1314	ACC	T	GCC	A	NS2A	84	0
		Placenta	Piglet1	4010	T	C	4234	9.43128	ACT	T	ACC	T	NS2A	96	0									empty black border dot
		Placenta	Piglet1	4226	T	C	2390	5.94391	GCT	A	GCC	A	NS2B	4	0
		Placenta	Piglet1	4245	G	A	2394	21.345	GTT	V	ATT	I	NS2B	11	0
		Placenta	Piglet1	4370	G	A	2388	3.56083	ATG	M	ATA	I	NS2B	52	0
		Placenta	Piglet1	4446	A	G	3332	4.7	AAG	K	GAG	E	NS2B	78	0
		Placenta	Piglet1	4499	G	A	3319	5.8	TGG	W	TGA	¥	NS2B	95	0
		Placenta	Piglet1	4526	C	T	3131	4.31172	TGC	C	TGT	C	NS2B	104	0
		Placenta	Piglet1	4664	T	C	3121	6.62533	ACT	T	ACC	T	NS3	19	0
		Placenta	Piglet1	4850	C	T	3544	12.3589	GGC	G	GGT	G	NS3	81	0
		Placenta	Piglet1	4858	G	A	3552	22.5225	AGG	R	AAG	K	NS3	84	0
		Placenta	Piglet1	5195	A	G	12313	4.91351	CCA	P	CCG	P	NS3	196	0
		Placenta	Piglet1	5325	C	T	12020	17.3	CCA	P	TCA	S	NS3	240	0
		Placenta	Piglet1	5421	T	C	20875	4.62358	TCA	S	CCA	P	NS3	272	0
		Placenta	Piglet1	5558	G	A	20928	3.40214	GCG	A	GCA	A	NS3	317	0
		Placenta	Piglet1	5569	G	T	20932	4.54589	GGA	G	GTA	V	NS3	321	0
		Placenta	Piglet1	5628	C	A	20926	4.28202	CCA	P	ACA	T	NS3	341	0
		Placenta	Piglet1	6108	A	T	5218	30.184	ATG	M	TTG	L	NS3	501	0
		Placenta	Piglet1	6945	G	T	5856	8.9	GAT	D	TAT	Y	NS4A	161	0
		Placenta	Piglet1	7656	A	G	1314	15.7534	AAC	N	GAC	D	NS4B	131	28.45
		Placenta	Piglet1	7657	A	G	1317	10.1746	AAC	N	AGC	S	NS4B	131	15.02
		Placenta	Piglet1	7699	T	C	1313	4.56969	CTA	L	CCA	P	NS5	8	0
		Placenta	Piglet1	9299	C	T	630	13.9683	GAC	D	GAT	D	NS5	541	0
		Placenta	Piglet1	9374	C	T	620	13.2258	CTC	L	CTT	L	NS5	566	0
		Placenta	Piglet2	1104	G	C	1611	4.15891	GTC	V	CTC	L	E	43	0	0.000292761	0.00028187	0.00010313	0.000884184	0.116639	8.70764e-05	0.000883714	0.0985346
		Placenta	Piglet2	1302	G	T	23134	3.82137	GGG	G	TGG	W	E	109	0
		Placenta	Piglet2	1442	T	C	21589	4.04836	TAT	Y	TAC	Y	E	155	0
		Placenta	Piglet2	1568	C	T	21512	4.2671	AAC	N	AAT	N	E	197	0
		Placenta	Piglet2	1592	C	T	21639	4	ACC	T	ACT	T	E	205	0
		Placenta	Piglet2	2295	G	A	1797	5.8	GCC	A	ACC	T	E	440	0
		Placenta	Piglet2	2525	A	G	1851	4.54545	GGA	G	GGG	G	NS1	16	0
		Placenta	Piglet2	2773	C	T	7034	4	TCA	S	TTA	L	NS1	99	0
		Placenta	Piglet2	3164	C	T	8069	3.2	CAC	H	CAT	H	NS1	229	0
		Placenta	Piglet2	3972	A	G	12359	3.10705	ACC	T	GCC	A	NS2A	84	0									empty black border dot
		Placenta	Piglet2	4226	T	C	7039	92.5963	GCT	A	GCC	A	NS2B	4	0
		Placenta	Piglet2	5126	G	A	13913	8.94608	GAG	E	GAA	E	NS3	173	0
		Placenta	Piglet2	6226	C	T	8424	3.3	ACG	T	ATG	M	NS3	540	0
		Placenta	Piglet2	6672	C	T	13995	3.56053	CTA	L	TTA	L	NS4A	70	0
		Placenta	Piglet2	6717	C	T	13898	3.6653	CTA	L	TTA	L	NS4A	85	0
		Placenta	Piglet2	6948	C	T	14062	3.2	CTC	L	TTC	F	NS4A	162	0
		Placenta	Piglet2	7475	C	T	11661	3.3869	GTC	V	GTT	V	NS4B	70	0
		Placenta	Piglet2	7558	C	T	16913	97	GCC	A	GTC	V	NS4B	98	0
		Placenta	Piglet2	7988	G	A	14703	3.081	ACG	T	ACA	T	NS5	104	0
		Placenta	Piglet2	9455	G	T	10718	3.7	ATG	M	ATT	I	NS5	593	0
		Placenta	Piglet2	9477	C	T	10732	3.40245	CAA	Q	TAA	¥	NS5	601	0
		Placenta	Piglet2	9515	C	T	10711	3.29907	AAC	N	AAT	N	NS5	613	0
		Placenta	Piglet2	9839	T	A	20570	5.4351	ATT	I	ATA	I	NS5	721	0
		Placenta	Piglet2	9869	C	T	20683	4.63666	GTC	V	GTT	V	NS5	731	0
		Placenta	Piglet2	9963	T	C	20890	3.60183	TAT	Y	CAT	H	NS5	763	0
		Placenta	Piglet2	9969	C	T	20888	3.42129	CAG	Q	TAG	¥	NS5	765	0
		Placenta	Piglet2	10108	C	T	6448	3.13275	ACG	T	ATG	M	NS5	811	0
		Placenta	Piglet2	10169	C	T	6426	3.12792	GAC	D	GAT	D	NS5	831	0
		Placenta	Piglet2	10202	G	C	6453	3.49108	CCG	P	CCC	P	NS5	842	0
SNVs: Single nucleotide variants.
iSNVs: Intra-host single nucleotide variants. SNVs not present in the JEV stock used for animal inoculation were considered de novo emerged intra-host SNVs.
*The sequencing depth threshold for samples to be included in single nucleotide variation analysis is 400 nucleotides ; samples with a sequencing depth lower than 400 nucleotides were excluded from SNV analysis.
Infection group: Represents the extent of Infection observed after birth when inoculated with JEV. Mild-group. Severe-group.
	**To further confirm that de novo emerged intra-host iSNVs are not virus stock-derived artifacts, we called variants in the JEV stock sequences with the very low 0.01% frequency threshold and compared low-frequency stock-specific SNVs to iSNVs.
	¥ Stop codon. SNVs that lead to the emergence of stop codons are not shown on the graphs.
JEV Proteins:
C: capsid protein
pr-M: precursor membrane protein
E: envelope protein
NS1: nonstructural protein 1
NS2A: nonstructural protein 2A
NS2B: nonstructural protein 2B
NS3: nonstructural protein 3
NS4B: nonstructural protein 4B
NS5: nonstructural protein 5
UTR: untranslated region
π: Nucleotide diversity (π), defined as the mean number of pairwise differences per site across the genome.
πN: The mean number of pairwise nonsynonymous differences per nonsynonymous site across the genome.
πS: The mean number of pairwise synonymous differences per synonymous site across the genome.
πN/πS: The ratio of nonsynonymous to synonymous nucleotide diversity, representing the relative contribution of amino acid–changing versus silent variation within a population and serving as a measure of selection pressure.
(Normalized): values calculated after equalizing sequencing depth across samples
