## Supplementary material for "Persistent Japanese encephalitis virus infection in fetuses of an amplifying pig host affects virus genetic heterogeneity and drives transcriptional footprints in offspring": S8_Table_Comparative_Maternal, Piglet, and_Field_JEV_evolution (Offspring study).xlsx

### Sheet: Maternal
S8 Table
References	Geographic region	Source of JEV sequences	Year of collection	Strain / isolate	Genotype	GenBank accession number	JEV SNVs emerged in utero (iSNVs)	JEV genomic region
https://www.ncbi.nlm.nih.gov/nucleotide/KY885009.1?report=genbank&log$=nuclalign&blast_rank=8&RID=JUGGP2GH013&from=6138&to=6164	China	genomic RNA	2017	Japanese encephalitis virus strain Beijing-015	NA	KY885009.1	A6151G; E515G	NS3
https://www.ncbi.nlm.nih.gov/nuccore/L48961.1 PMID: 3245133 DOI: 10.1007/BF00572709; and https://doi.org/10.1099/vir.0.82185-0	China	Human Brain	1949	Japanese encephalitis virus strain Beijing-1	Genotype III	L48961.1	A6151G; E515G	NS3
https://www.ncbi.nlm.nih.gov/nucleotide/KF711994.1?report=genbank&log$=nuclalign&blast_rank=11&RID=JUGGP2GH013	South Korea	Spleen (pig)	1975	Japanese encephalitis virus strain Anyang300	Genotype III	KF711994.1	A6151G; E515G	NS3
https://www.ncbi.nlm.nih.gov/nucleotide/JF706280.1?report=genbank&log$=nuclalign&blast_rank=2 &RID=JUGGP2GH013 PMID: 21697481 PMCID: PMC3196406 DOI: 10.1128/JVI.00825-11 ; https://doi.org/10.1099/vir.0.82185-0	China	Human CSF (Cerebrospinal fluid)	1955	Japanese encephalitis virus isolate YLG	Genotype III	JF706280.1	A6151G; E515G	NS3

### Sheet: Offspring
S8 Table	S8 Table
References	Geographic region	Source of JEV sequences	Year of collection	Strain / isolate	Genotype	GenBank accession number	JEV SNVs emerged in utero (iSNVs)	JEV genomic region
https://www.ncbi.nlm.nih.gov/nucleotide/KY885009.1?report=genbank&log$=nuclalign&blast_rank=8&RID=JUGGP2GH013&from=6138&to=6164	China	genomic RNA	2017	Japanese encephalitis virus strain Beijing-015	Genotype III	KY885009.1	A6151G; E515G	NS3
https://www.ncbi.nlm.nih.gov/nuccore/L48961.1 PMID: 3245133 DOI: 10.1007/BF00572709; and https://doi.org/10.1099/vir.0.82185-0	China	Human Brain	1949	Japanese encephalitis virus strain Beijing-1	Genotype III	L48961.1	A6151G; E515G	NS3
https://www.ncbi.nlm.nih.gov/nucleotide/KF711994.1?report=genbank&log$=nuclalign&blast_rank=11&RID=JUGGP2GH013	South Korea	Spleen (pig)	1975	Japanese encephalitis virus strain Anyang300	Genotype III	KF711994.1	A6151G; E515G	NS3
https://www.ncbi.nlm.nih.gov/nucleotide/JF706280.1?report=genbank&log$=nuclalign&blast_rank=2 &RID=JUGGP2GH013 PMID: 21697481 PMCID: PMC3196406 DOI: 10.1128/JVI.00825-11 ; https://doi.org/10.1099/vir.0.82185-0	China	Human CSF (Cerebrospinal fluid)	1955	Japanese encephalitis virus isolate YLG	Genotype III	JF706280.1	A6151G; E515G	NS3
https://www.ncbi.nlm.nih.gov/nucleotide/KU871354.1?report=genbank&log$=nuclalign&blast_rank=1&RID=GM9ESPEH016 https://e-century.us/files/ijcep/10/4/ijcep0043888.pdf	China	Mosquito or vertebrate cells (Lab passages)	2015	BJ-1__BCP16 (Beijing-1 strain- isolate BCP16)	Genotype I	KU871354.1	G1140A; E55K	E
https://www.ncbi.nlm.nih.gov/nucleotide/ON379074.1?report=genbank&log$=nuclalign&blast_rank=1&RID=GMFTZBCP016	India	Homo Sapiens	2019	NIMH/IND/AS/DBR/19/893C	Genotype III	ON379074.1	C5311T; A235V	NS3
https://www.ncbi.nlm.nih.gov/nucleotide/ON379063.1?report=genbank&log$=nuclalign&blast_rank=2&RID=F6AE1VJD015	India	Homo Sapiens	2019	NIMH/IND/AS/DBR/19/401C	Genotype III	ON379063.1	C5311T; A235V	NS3
https://www.ncbi.nlm.nih.gov/nucleotide/MW766363.1?report=genbank&log$=nuclalign&blast_rank=3&RID=F6AE1VJD015 PMID: 35608868	China	Homo Sapiens	2019	JEV/6/Xinjiang/2019	Genotype III	MW766363.1	C5311T; A235V	NS3
https://www.ncbi.nlm.nih.gov/nucleotide/MW766362.1?report=genbank&log$=nuclalign&blast_rank=4&RID=F6AE1VJD015 PMID: 35608868	China	Homo Sapiens	2019	JEV/5/Xinjiang/2019	Genotype III	MW766362.1	C5311T; A235V	NS3
https://www.ncbi.nlm.nih.gov/nucleotide/AF315119.1?report=genbank&log$=nuclalign&blast_rank=5&RID=F6AE1VJD015	China	genomic RNA (Live vaccine virus SA14-14-2) Passage in PHK cells and suckling mouse brain	2001	SA14-14-2	Genotype III	AF315119.1	C5311T; A235V	NS3
https://www.ncbi.nlm.nih.gov/nucleotide/ON379064.1?report=genbank&log$=nuclalign&blast_rank=6&RID=F6AE1VJD015	India	Homo Sapiens	2019	NIMH/IND/AS/DBR/19/569S	Genotype III	ON379064.1	C5311T; A235V	NS3
https://www.ncbi.nlm.nih.gov/nucleotide/ON379067.1?report=genbank&log$=nuclalign&blast_rank=7&RID=F6AE1VJD015	India	Homo Sapiens	2019	NIMH/IND/AS/DBR/19/754C	Genotype III	ON379067.1	C5311T; A235V	NS3
https://www.ncbi.nlm.nih.gov/nucleotide/MH258849.1?report=genbank&log$=nuclalign&blast_rank=8&RID=F6AE1VJD015 PMID: 29954631 DOI: 10.1016/j.vaccine.2018.06.040	China	Vaccine master seed virus passaged in PHKC (primary hamster kidney cells)	2018	SA14-14-2 MSV	Genotype III	MH258849.1	C5311T; A235V	NS3
https://www.ncbi.nlm.nih.gov/nucleotide/ON929277.1?report=genbank&log$=nuclalign&blast_rank=9&RID=F6AE1VJD015 PMID: 36016192 PMCID: PMC9412759 DOI: 10.3390/vaccines10081303	China	Swine	2011	isolate CH/GD2011/2011	Genotype III	ON929277.1	C5311T; A235V	NS3
https://www.ncbi.nlm.nih.gov/nucleotide/KX254417.1?report=genbank&log$=nuclalign&blast_rank=10&RID=F6AE1VJD015	China	SA14-14-2 vaccine strain	2017	isolate SA14-14-2/P2	Genotype III	KX254417.1	C5311T; A235V	NS3
https://www.ncbi.nlm.nih.gov/nucleotide/ON379069.1?report=genbank&log$=nuclalign&blast_rank=11&RID=F6AE1VJD015	India	Homo Sapiens	2019	isolate NIMH/IND/AS/DBR/19/759C	Genotype III	ON379069.1	C5311T; A235V	NS3
https://www.ncbi.nlm.nih.gov/nucleotide/MW030493.1?report=genbank&log$=nuclalign&blast_rank=12&RID=F6AE1VJD015 Front Microbiol. 2021 Feb 8;11:591478. doi: 10.3389/fmicb.2020.591478	China	Mosquito (Aedes aegypti)	2018	isolate JEV-G1/YN	Genotype III	MW030493.1	C5311T; A235V	NS3
https://www.ncbi.nlm.nih.gov/nucleotide/D90195.1?report=genbank&log$=nuclalign&blast_rank=13&RID=F6AE1VJD015 PMID: 1829286 DOI: 10.1007/BF00571925	Japan	from seed viruses SA14-14-2 in C6/36 cells	1991	Strain SA(A) derived from SA14-14-2	Genotype III	D90195.1	C5311T; A235V	NS3
https://www.ncbi.nlm.nih.gov/nucleotide/MT764729.1?report=genbank&log$=nuclalign&blast_rank=14&RID=F6AE1VJD015 NPJ Vaccines. 2021 Sep 2;6:112. doi: 10.1038/s41541-021-00371-y	China	vero 76	2020	strain SA14-5-3 clone TJE565	Genotype III	MT764729.1	C5311T; A235V	NS3
https://www.ncbi.nlm.nih.gov/nucleotide/MT764728.1?report=genbank&log$=nuclalign&blast_rank=15&RID=F6AE1VJD015 NPJ Vaccines. 2021 Sep 2;6:112. doi: 10.1038/s41541-021-00371-y	China	PHKC (primary hamster kidney cells)	2020	strain SA14-14-2 vaccine clone JE697	Genotype III	MT764728.1	C5311T; A235V	NS3
https://www.ncbi.nlm.nih.gov/nucleotide/KX254416.1?report=genbank&log$=nuclalign&blast_rank=16&RID=F6AE1VJD015	China	SA14-14-2 vaccine strain	2017	isolate SA14-14-2/P1	Genotype III	KX254416.1	C5311T; A235V	NS3
https://www.ncbi.nlm.nih.gov/nucleotide/ON379066.1?report=genbank&log$=nuclalign&blast_rank=17&RID=F6AE1VJD015	India	Homo Sapiens	2019	NIMH/IND/AS/DBR/19/618C	Genotype III	ON379066.1	C5311T; A235V	NS3
https://www.ncbi.nlm.nih.gov/nucleotide/MK585066.1?report=genbank&log$=nuclalign&blast_rank=18&RID=F6AE1VJD015 PMID: 31161411 DOI: 10.1007/s11262-019-01674-y	China	BSR T7/5 cells (by reverse genetics)	2016	SA14-14-2	Genotype III	MK585066.1	C5311T; A235V	NS3
https://www.ncbi.nlm.nih.gov/nucleotide/D90194.1?report=genbank&log$=nuclalign&blast_rank=19&RID=F6AE1VJD015 PMID: 1829286 DOI: 10.1007/BF00571925	Japan	from seed viruses SA14 in C6/36cells	1991	strain SA(V) derived from SA14	Genotype III	D90194.1	C5311T; A235V	NS3
https://www.ncbi.nlm.nih.gov/nucleotide/ON379070.1?report=genbank&log$=nuclalign&blast_rank=20&RID=F6AE1VJD015	India	Homo Sapiens	2019	isolate NIMH/IND/AS/DBR/19/762C	Genotype III	ON379070.1	C5311T; A235V	NS3
https://www.ncbi.nlm.nih.gov/nucleotide/MH753128.1?report=genbank&log$=nuclalign&blast_rank=21&RID=F6AE1VJD015 PMID: 30562354 PMCID: PMC6314627 DOI: 10.1371/journal.pntd.0007046	China	Swine brain	2015	strain SH1	Genotype III	MH753128.1	C5311T; A235V	NS3
https://www.ncbi.nlm.nih.gov/nucleotide/JQ086763.1?report=genbank&log$=nuclalign&blast_rank=22&RID=F6AE1VJD015 PMID: 23199264 PMCID: PMC3540924 DOI: 10.1089/vbz.2012.1016	China	Sus scrofa (Pig)	2009	YUNNAN0902	Genotype III	JQ086763.1	C5311T; A235V	NS3
https://www.ncbi.nlm.nih.gov/nucleotide/MN639770.1?report=genbank&log$=nuclalign&blast_rank=23&RID=F6AE1VJD015	China	Homo Sapiens (serum)	2018	isolate JEV1805M	Genotype III	MN639770.1	C5311T; A235V	NS3
https://www.ncbi.nlm.nih.gov/nucleotide/ON379065.1?report=genbank&log$=nuclalign&blast_rank=24&RID=F6AE1VJD015	India	Homo Sapiens	2019	isolate NIMH/IND/AS/DBR/19/612C	Genotype III	ON379065.1	C5311T; A235V	NS3
https://www.ncbi.nlm.nih.gov/nucleotide/ON379061.1?report=genbank&log$=nuclalign&blast_rank=25&RID=F6AE1VJD015	India	Homo Sapiens	2019	isolate NIMH/IND/AS/DBR/19/370C	Genotype III	ON379061.1	C5311T; A235V	NS3
https://www.ncbi.nlm.nih.gov/nucleotide/MN529590.1?report=genbank&log$=nuclalign&blast_rank=26&RID=F6AE1VJD015 PMID: 32614516 DOI: 10.1111/tbed.13697	China	Mosquito (Culex pipens)	2018	isolate XJ1	Genotype III	MN529590.1	C5311T; A235V	NS3
https://www.ncbi.nlm.nih.gov/nucleotide/JN864064.1?report=genbank&log$=nuclalign&blast_rank=27&RID=F6AE1VJD015 PMID: 23199264 PMCID: PMC3540924 DOI: 10.1089/vbz.2012.1016	China	Mosquito	2009	strain YUNNAN0901	Genotype III	JN864064.1	C5311T; A235V	NS3
https://www.ncbi.nlm.nih.gov/nucleotide/MH258850.1?report=genbank&log$=nuclalign&blast_rank=28&RID=F6AE1VJD015 PMID: 29954631 DOI: 10.1016/j.vaccine.2018.06.040	China	SA14-14-2 vaccine strain passged in PHKCs for 17 generations	2018	isolate SA14-14-2-PHK17	Genotype III	MH258850.1	C5311T; A235V	NS3
https://www.ncbi.nlm.nih.gov/nucleotide/ON379076.1?report=genbank&log$=nuclalign&blast_rank=29&RID=F6AE1VJD015	India	Homo Sapiens	2019	NIMH/IND/AS/DBR/19/251S	Genotype III	ON379076.1	C5311T; A235V	NS3
https://www.ncbi.nlm.nih.gov/nucleotide/MT764732.1?report=genbank&log$=nuclalign&blast_rank=30&RID=F6AE1VJD015 PMID: 34475404 PMCID: PMC8413339 DOI: 10.1038/s41541-021-00371-y	China	Vero cells	2021	strain SA14-4-2 clone TJE2359	Genotype III	MT764732.1	C5311T; A235V	NS3
https://www.ncbi.nlm.nih.gov/nucleotide/ON379068.1?report=genbank&log$=nuclalign&blast_rank=31&RID=F6AE1VJD015	India	Homo Sapiens	2019	isolate NIMH/IND/AS/DBR/19/755C	Genotype III	ON379068.1	C5311T; A235V	NS3
https://www.ncbi.nlm.nih.gov/nucleotide/ON379071.1?report=genbank&log$=nuclalign&blast_rank=32&RID=F6AE1VJD015	India	Homo Sapiens	2019	isolate NIMH/IND/AS/DBR/19/798S	Genotype III	ON379071.1	C5311T; A235V	NS3
https://www.ncbi.nlm.nih.gov/nucleotide/KF297915.1?report=genbank&log$=nuclalign&blast_rank=33&RID=F6AE1VJD015 PMID: 24045128 DOI: 10.1016/j.virusres.2013.09.002	China	pig (aborted fetuses)	2009	isolate JEV/SW/GD/01/2009	Genotype III	KF297915.1	C5311T; A235V	NS3
https://www.ncbi.nlm.nih.gov/nucleotide/JQ086762.1?report=genbank&log$=nuclalign&blast_rank=34&RID=F6AE1VJD015 PMID: 23199264 PMCID: PMC3540924 DOI: 10.1089/vbz.2012.1016	China	Mosquito	2009	strain YUNNAN0901	Genotype III	JQ086762.1	C5311T; A235V	NS3
https://www.ncbi.nlm.nih.gov/nucleotide/PP336430.1?report=genbank&log$=nuclalign&blast_rank=1&RID=GPXYGRP5016 PMCID: PMC3516332 PMID: 22927494	India	Homo Sapiens (brain)	1982	isolate 826309	Genotype III	PP336430.1	A6645G; T61A	NS4A
https://www.ncbi.nlm.nih.gov/nucleotide/AF075723.1?report=genbank&log$=nuclalign&blast_rank=3&RID=GR6EP79U016 PMID: 10423134 DOI: 10.1099/0022-1317-80-7-1665; https://doi.org/10.1371/journal.pone.0147611 ; https://www.ias.ac.in/article/fulltext/jbsc/025/03/0257-0262	India	Homo Sapiens (brain) obtained from isolate 78668A brain of pateint	1978	strain GP78	Genotype III	AF075723.1	G5254A; R216H	NS3
https://www.ncbi.nlm.nih.gov/nucleotide/EF623987.1?report=genbank&log$=nuclalign&blast_rank=22&RID=GR6EP79U016 https://wwwnc.cdc.gov/eid/article/17/2/10-0815_article#:~:text=The%20single%20GIII%20E%20gene,belonged%20to%20GIII%20(Figure).	India	Homo Sapiens (blood clot during enecephalistis)	2001	isolate 014178	Genotype III	EF623987.1	G5254A; R216H	NS3
https://www.ncbi.nlm.nih.gov/nucleotide/L48961.1?report=genbank&log$=nuclalign&blast_rank=1&RID=GR8V2XV6016 PMID: 3245133 DOI: 10.1007/BF00572709	China	Mouse brain (lab host)	1988	strain Beijing-1	Genotype III	L48961.1	A8882G; I402M	NS5
https://www.ncbi.nlm.nih.gov/nucleotide/EF571853.1?report=genbank&log$=nuclalign&blast_rank=1&RID=GRB7P3S6016 PMCID: PMC7086626 PMID: 23836395	Japan	Originally from Homo Sapiens (passaged in vero cells) to get complete sequence of genome	1935	Nakayama	Genotype III	EF571853.1	T6159C; F518L	NS3
https://www.ncbi.nlm.nih.gov/nucleotide/HE861351.1?report=genbank&log$=nuclalign&blast_rank=2&RID=GRB7P3S6016 PMCID: PMC7086626 PMID: 23836395	Malaysia	genomic RNA	2009	strain Nakayama/MY/2009/P578662	Genotype III	HE861351.1	T6159C; F518L	NS3
https://www.ncbi.nlm.nih.gov/nucleotide/JN381871.1?report=genbank&log$=nuclalign&blast_rank=1&RID=GTKM5D7K014 PMID: 21697481 PMCID: PMC3196406 DOI: 10.1128/JVI.00825-11	China	Human (Cerebrospinal fluid)	1954	isolate YN	Genotype III	JN381871.1	C2625T; H50Y	NS1
https://www.ncbi.nlm.nih.gov/nucleotide/PP336430.1?report=genbank&log$=nuclalign&blast_rank=83&RID=GTR1FGSD016	India	Homo Sapiens (Brain)	1982	isolate 826309	Genotype III	PP336430.1	A3972G: T84A	NS2A
https://www.ncbi.nlm.nih.gov/nucleotide/PP057999.1?report=genbank&log$=nuclalign&blast_rank=90&RID=GTR1FGSD016	Spain	BHK-21 infected cells	2018	isolate MBC134-RNA control	NA	PP057999.1	A3972G: T84A	NS2A
https://www.ncbi.nlm.nih.gov/nucleotide/U21057.1?report=genbank&log$=nuclalign&blast_rank=1&RID=GU5Z7J8D016 PMID: 7595383 DOI: 10.1099/0022-1317-76-11-2757	Japan	HeLa passage 6	1995	Nakayama-original	Genotype III	U21057.1	C100T; T2I	C
https://www.ncbi.nlm.nih.gov/nucleotide/AB551990.1?report=genbank&log$=nuclalign&blast_rank=1&RID=GU6WE6EY014 PMCID: PMC5255922 PMID: 28104663	Japan	Sus scrofa (Pig)-swine serum	1975	JaTAn1/75	Genotype III	AB551990.1	G423A; G110S	C
https://www.ncbi.nlm.nih.gov/nucleotide/EF688640.1?report=genbank&log$=nuclalign&blast_rank=2&RID=GU6WE6EY014	Japan	Homo Sapiens	1935	Nakayama-isolate 753101	Genotype III	EF688640.1	G423A; G110S	C
https://www.ncbi.nlm.nih.gov/nucleotide/U21057.1?report=genbank&log$=nuclalign&blast_rank=1&RID=GU5Z7J8D016 PMID: 7595383 DOI: 10.1099/0022-1317-76-11-2757	Japan	HeLa passage 6	1995	Nakayama-original	Genotype III	U21057.1	G423A; G110S	C
https://www.ncbi.nlm.nih.gov/nucleotide/AB920399.1?report=genbank&log$=nuclalign&blast_rank=1&RID=GUEF3E2N014 https://www.frontiersin.org/api/v4/articles/591478/file/Table_5.DOCX/591478_supplementary-materials_tables_5_docx/1	Japan	Sus scrofa (Pig)-swine serum	2012	strain JEV/sw/Okinawa/127/2012	Genotype I	AB920399.1	A331G; K79R	C
https://www.ncbi.nlm.nih.gov/nucleotide/PP897807.1?report=genbank&log$=nuclalign&blast_rank=2&RID=GUEF3E2N014 PMID: 39205248 PMCID: PMC11360753 DOI: 10.3390/v16081273	Japan	Sus scrofa domesticus (Pig)	2008	strain JA5826Sh08SW55	Genotype I	PP897807.1	A331G; K79R	C
https://www.ncbi.nlm.nih.gov/nucleotide/PP897803.1?report=genbank&log$=nuclalign&blast_rank=3&RID=GUEF3E2N014 PMID: 39205248 PMCID: PMC11360753 DOI: 10.3390/v16081273	Japan	Sus scrofa domesticus (Pig)	2003	strain JA5414Sh03SW113	Genotype I	PP897803.1	A331G; K79R	C
https://www.ncbi.nlm.nih.gov/nucleotide/PP336430.1?report=genbank&log$=nuclalign&blast_rank=1&RID=GW4RSY4G016	India	Homo Sapiens (brain)	1982	isolate 826309	Genotype III	PP336430.1	G4245A; V11I	NS2B
https://www.ncbi.nlm.nih.gov/nucleotide/JN711459.1?report=genbank&log$=nuclalign&blast_rank=1&RID=GWFB2F4F014 PMCID: PMC7086626 PMID: 23836395	China	Bat (Scotophilus kuhlii)	2008	strain HN2	Genotype III	JN711459.1	A6108T; M501L	NS3
https://www.ncbi.nlm.nih.gov/nucleotide/JN711458.1?report=genbank&log$=nuclalign&blast_rank=2&RID=GWFB2F4F014 PMCID: PMC7086626 PMID: 23836395	China	Bat (Myotis pilosus)	2009	strain GD	Genotype III	JN711458.1	A6108T; M501L	NS3
Total Non-synonymous iSNVS:130 and in field we found: 14 iSNVs in the field
