## Supplementary material for "Persistent Japanese encephalitis virus infection in fetuses of an amplifying pig host affects virus genetic heterogeneity and drives transcriptional footprints in offspring": S9_Table_Sample IDs for RNA-seq (piglets, Whole blood cells and Tonsils) (Offspring study).xlsx

### Sheet: Whole blood cells
S9_Table_Sample IDs for RNA-seq (piglets, Whole blood cells and Tonsils)
Subgroup/group	Pregnant pig ID	Piglet #	Sample (Whole blood cells) ID
Control	192-2L (164)	1	164-bl1
Control		2	164-bl2
Control		3	164-bl3
Control		4	164-bl4
Control		5	164-bl5
Control		6	164-bl6
Control		7	164-bl7
Control		8	164-bl8
Control		9	164-bl9
Mild	169-7L (166)	4	166-bl4
Mild		5	166-bl5
Mild		6	166-bl6
Mild		7	166-bl7
Mild		8	166-bl8
Mild		9	166-bl9
Mild		10	166-bl10
Mild		11	166-bl11
Mild	200-6L (167)	2	167-bl2
Mild		3	167-bl3
Mild		4	167-bl4
Mild		5	167-bl5
Mild		6	167-bl6
Mild		7	167-bl7
Mild		8	167-bl8
Mild	169-2L (168)	2	168bl2
Mild		3	168-bl3
Mild		4	168-bl4
Mild		5	168-bl5
Mild		6	168-bl6
Mild		7	168-bl7
Mild		8	168-bl8
Mild		9	168-bl9
Mild		10	168-bl10
Severe	476-6H (169)	5	169-bl5
Severe		6	169-bl6
Severe		7	169-bl7
Severe		8	169-bl8
Severe		9	169-bl9
Severe		10	169-bl10
Severe		11	169-bl11
Severe		12	169-bl12
Severe	215-1H (171)	12	171bl12

### Sheet: Tonsils
S9_Table_Sample IDs for RNA-seq (piglets, Whole blood cells and Tonsils)
Subgroup/group	Pregnant pig ID	Piglet #	Sample (Tonsils) ID
Control	192-2L (164)	1	164-01
Control		2	164-02
Control		3	164-03
Control		4	164-04
Control		5	164-05
Control		6	164-06
Control		7	164-07
Control		8	164-08
Control		9	164-09
Mild	169-7L (166)	1	166-01
Mild		2	166-02
Mild		3	166-03
Mild		4	166-04
Mild		5	166-05
Mild		6	166-06
Mild		7	166-07
Mild		8	166-08
Mild		9	166-09
Mild		10	166-10
Mild		11	166-11
Mild		12	166-12
Mild	200-6L (167)	1	167-01
Mild		2	167-02
Mild		3	167-03
Mild		4	167-04
Mild		5	167-05
Mild		6	167-06
Mild		7	167-07
Mild		8	167-08
Mild		9	167-09
Mild		10	167-10
Mild		11	167-11
Mild		12	167-12
Mild	169-2L (168)	1	168-01
Mild		2	168-02
Mild		3	168-03
Mild		4	168-04
Mild		5	168-05
Mild		6	168-06
Mild		7	168-07
Mild		8	168-08
Mild		9	168-09
Mild		10	168-10
Mild		11	168-11
Mild		12	168-12
Severe	476-6H (169)	5	169-05
Severe		6	169-06
Severe		7	169-07
Severe		8	169-08
Severe		9	169-09
Severe		10	169-10
Severe		11	169-11
Severe		12	169-12
Severe	215-1H (171)	12	171-12
